# Morphodynamics of human early brain organoid development

**DOI:** 10.1101/2023.08.21.553827

**Authors:** Akanksha Jain, Gilles Gut, Fátima Sanchis-Calleja, Ryoko Okamoto, Simon Streib, Zhisong He, Fides Zenk, Malgorzata Santel, Makiko Seimiya, René Holtackers, Sophie Martina Johanna Jansen, J. Gray Camp, Barbara Treutlein

**Author notes:** Correspondence: Akanksha Jain, J. Gray Camp and Barbara Treutlein. Contributed equally (Akanksha Jain, Gilles Gut).

## Abstract

Brain organoids enable the mechanistic study of human brain development, and provide opportunities to explore self-organization in unconstrained developmental systems. Here, we establish long-term, live light sheet microscopy on unguided brain organoids generated from fluorescently labeled human induced pluripotent stem cells, which enables tracking of tissue morphology, cell behaviors, and subcellular features over weeks of organoid development. We provide a novel dual-channel, multi-mosaic and multi-protein labeling strategy combined with a computational demultiplexing approach to enable simultaneous quantification of distinct subcellular features during organoid development. We track Actin, Tubulin, plasma membrane, nucleus, and nuclear envelope dynamics, and quantify cell morphometric and alignment changes during tissue state transitions including neuroepithelial induction, maturation, lumenization, and brain regionalization. Based on imaging and single-cell transcriptome modalities, we find that lumenal expansion and cell morphotype composition within the developing neuroepithelium are associated with modulation of gene expression programs involving extracellular matrix (ECM) pathway regulators and mechanosensing. We show that an extrinsically provided matrix enhances lumen expansion as well as telencephalon formation, and unguided organoids grown in the absence of an extrinsic matrix have altered morphologies with increased neural crest and caudalized tissue identity. Matrix-induced regional guidance and lumen morphogenesis are linked to the WNT and Hippo (YAP1) signaling pathways, including spatially restricted induction of the Wnt Ligand Secretion Mediator (WLS) that marks the earliest emergence of non-telencephalic brain regions. Altogether, our work provides a new inroad into studying human brain morphodynamics, and supports a view that matrix-linked mechanosensing dynamics play a central role during brain regionalization.
