## Supplementary Table 2 for "Morphodynamics of human early brain organoid development"

Category	Term	Count	%	PValue	Genes	List Total	Pop Hits	Pop Total	Fold Enrichment	Bonferroni	Benjamini	FDR
GOTERM_CC_DIRECT	GO:0000785~chromatin	176	6.285714286	9.66E-05	ATF2, RIF1, JMJD1C, NUCKS1, RORA, SOX21, LOXL2, SOX2, ELK4, UXT, SOX3, HMGN4, CCND2, CREB3L4, BASP1, SOX15, CREB3L1, POGZ, CAPN2, BBX, SOX9, HMGN2, ARID2, SOX5, TSPYL2, MEF2A, SMARCC1, SMARCC2, ESCO1, USP3, ZBTB37, FOXH1, RFX3, SOX11, PPP4R3B, POU3F4, MSH6, MYCL, THAP5, MAF, RFX5, TIMELESS, ZNF711, ADNP, ZFPM1, CLOCK, ATF6, TSPYL5, KMT2E, L3MBTL1, HOMEZ, MAGED1, TSHZ2, UBR2, NPAS1, FOXO1, RAD21, …	2549	654	12267	1.295100435	0.095811266	0.100712301	0.100712301
GOTERM_CC_DIRECT	GO:0005813~centrosome	134	4.785714286	9.88E-04	ITSN2, CEP126, SPPL2B, CCP110, UXT, CAPN7, RNF19A, NEK1, CEP250, RTTN, CEP97, ZNF322, CDK5RAP3, CDK5RAP2, CDKL2, CDKL5, FBXW11, SPICE1, IFT80, ZNF12, PPP4R3B, CLIP1, KATNAL1, FAM161A, IFT81, FEZ1, AKAP9, OBSL1, BRSK1, CUL7, BOD1L1, ARL2, NDRG1, CAMSAP2, DYNC2LI1, ODF2L, SPAST, CEP70, ZBED1, CEP192, PIBF1, DRD4, CNTLN, NEK9, ANKRD26, CEP112, SMAD4, CCDC14, CEP350, RAB3IP, TBCD, HOOK3, WAPL, AHI1, …	2549	502	12267	1.284605009	0.643213629	0.444272869	0.444272869
GOTERM_CC_DIRECT	GO:0005604~basement membrane	28	1	0.001299856	LAMA5, CD151, LAMC1, NID1, EFNA5, LOXL2, EFEMP2, DST, LAMB2, SERPINF1, ERBIN, P3H2, CASK, HSPG2, TMEFF1, ATRN, SMOC2, DLG1, FRAS1, COL4A2, COL5A1, COL4A1, COL4A6, COL9A1, COL4A5, ANG, AGRN, FREM2	2549	74	12267	1.820936668	0.74247332	0.444272869	0.444272869
GOTERM_CC_DIRECT	GO:0031430~M band	10	0.357142857	0.001943026	OBSCN, S100A1, NBR1, CMYA5, ENO1, ALDOA, SMTNL2, OBSL1, ANK1, SPTBN1	2549	16	12267	3.007797175	0.868473564	0.444272869	0.444272869
GOTERM_CC_DIRECT	GO:0005856~cytoskeleton	108	3.857142857	0.002129784	FHOD3, RIPOR2, DIXDC1, FNBP1L, UXT, PPP1CC, BAIAP2L1, BASP1, ARL6IP5, LZTS3, CDK5RAP2, MYLIP, SLC30A9, FNBP1, TPM1, TSC1, ANK1, PREPL, AKAP9, PKP4, WDPCP, ANKRA2, UTRN, PFN2, EPB41, RHOBTB3, STK39, PPL, GLG1, EPB41L5, SNTG2, INPP5D, TTC21B, MAP2K6, BBS2, PTK2, FER, DNMBP, JMY, TENM1, CALCOCO2, SH3KBP1, KCNC3, LMOD1, HSPB1, BICD1, OSBPL10, AKAP12, SGCE, PCLO, TMSB4X, TCTN1, KIF13B, NOS1, SPTAN1, C…	2549	400	12267	1.29936838	0.891795597	0.444272869	0.444272869
GOTERM_CC_DIRECT	GO:0005634~nucleus	987	35.25	0.006212871	ATF2, ZNF296, TFRC, ZNF292, TESK2, ZDBF2, ZC3H12C, ALKBH5, LSM11, GPBP1, AKT3, BBX, TMEM8B, MEF2A, CHID1, WDHD1, ENDOG, TSTD1, STARD9, RFX3, DICER1, ZNF12, ZNF14, DDX39B, RFX5, TXNIP, ATF6, CLOCK, OPTN, ZNF276, EXD2, CRABP2, FIGNL2, BAZ2A, BAZ2B, AFMID, MYO6, PIP5K1A, LTA4H, ZNF264, HACE1, TIPARP, ZNF260, PBX3, PBX2, EIF2AK2, ZNF34, PBX1, DAZL, MOV10, MLLT10, AGO4, FAT1, PYDC1, DZIP1, EZH1, ZNF25…	2549	4485	12267	1.05906651	0.998496919	0.976561054	0.976561054
GOTERM_CC_DIRECT	GO:0005777~peroxisome	31	1.107142857	0.007348214	ABCD4, ECI2, PEX11B, HSD17B4, DEPP1, HMGCL, ACOXL, AKAP11, LONP2, XDH, NUDT12, GSTK1, PHYH, HSDL2, ACBD5, PNPLA8, EPHX2, IDH2, ECH1, MYO5A, PEX1, PEX13, SYT7, NUDT7, PEX6, PEX5, CAT, PIK3C3, TRIM37, VIM, PEX11G	2549	94	12267	1.587092978	0.999543757	0.976561054	0.976561054
GOTERM_CC_DIRECT	GO:0000792~heterochromatin	17	0.607142857	0.007490401	ZBTB18, TOP2B, DDX6, PHC2, CBX5, UHRF2, KMT5C, HDAC1, ATRX, CBX1, PSIP1, SIRT1, WDR76, SALL1, SALL4, UBA1, EZH1	2549	42	12267	1.947906742	0.999607076	0.976561054	0.976561054
GOTERM_CC_DIRECT	GO:0016459~myosin complex	13	0.464285714	0.012739829	MYO10, MYO5A, MYO9A, MYO1D, MYO1E, MYO15B, MYO5B, MYO6, MYO18A, MYH9, BMF, MYH10, CGNL1	2549	30	12267	2.085406042	0.999998443	1	1
GOTERM_CC_DIRECT	GO:0008023~transcription elongation factor complex	10	0.357142857	0.01275009	ICE2, TCEA2, ELP2, ELP4, ERCC6, MLLT3, AFF4, ELL2, SUPT6H, AFF1	2549	20	12267	2.40623774	0.99999846	1	1
GOTERM_CC_DIRECT	GO:0010494~cytoplasmic stress granule	27	0.964285714	0.013129991	DDX6, PRKAA2, ROCK1, DDX25, FMR1, ZFAND1, CASC3, C9ORF72, GIGYF2, RBM4, ENDOV, ATXN2, PABPC4L, G3BP2, IGF2BP3, IGF2BP2, TIA1, PABPC5, CIRBP, PUM1, RC3H2, HIPK2, PUM2, MOV10, CSDE1, PABPC1, LSM14A	2549	82	12267	1.584595585	0.999998969	1	1
GOTERM_CC_DIRECT	GO:0042995~cell projection	41	1.464285714	0.013351332	NLGN2, TENM3, TRIO, MEGF10, FMR1, NRXN1, CLSTN1, ITSN1, STON1, RHOBTB3, CACNA1A, SLC2A3, CDC42, ODF2L, SH3PXD2A, MDK, PDPN, THSD7A, RAB11FIP2, SPTAN1, CEP290, SPTBN1, ACTN3, DST, CEP350, ZDHHC17, SYT7, PTK2, RSPH3, KCTD8, ENAH, HCK, FER, FCHSD2, MORN4, PITPNM3, RHOU, KCTD12, UTRN, OGT, KIZ	2549	138	12267	1.42979344	0.999999184	1	1
GOTERM_CC_DIRECT	GO:0036464~cytoplasmic ribonucleoprotein granule	23	0.821428571	0.014112201	DDX6, SERPINB1, TSTD1, KHNYN, USP3, TUT4, FMR1, GHR, CDC42, NYNRIN, FXR1, ZC3H12C, MOV10, FXR2, BTBD1, AGO3, AGO4, POLI, PMS2, MAPT, PABPC1, LSM14A, DCP2	2549	67	12267	1.652043822	0.999999635	1	1
GOTERM_CC_DIRECT	GO:0030424~axon	75	2.678571429	0.016330599	ROBO2, ROBO3, APP, GSK3B, NRP1, NRP2, TENM3, PTPRS, GDI1, FMR1, KCNC3, KCNC4, DOCK7, SLC8A2, IGF1R, ROBO1, PCLO, ALCAM, BOC, PALM, KIF13B, NEFL, NEFM, KIF1B, SLC12A6, NEFH, SBF2, SPG11, EPHA4, DST, PLEKHG5, ATP6AP2, LMTK3, COBL, ADAM10, CPT1C, CCSAP, SRCIN1, MAPK8IP3, DNM1, CD2AP, UHMK1, BACE1, PALLD, FEZ1, SCN8A, RUFY3, WDFY3, MAPT, ADNP, PVALB, NECAB2, PRKAA2, MYCBP2, SLC1A1, FXR1, SPAST, FXR2,…	2549	283	12267	1.275391028	0.999999965	1	1
GOTERM_CC_DIRECT	GO:0005814~centriole	41	1.464285714	0.019084717	ROCK1, INTU, CETN3, CCP110, CAPG, CCDC102B, TTBK2, IFT52, ODF2L, PCM1, CEP250, POC1B, CEP170, CEP192, RTTN, CCHCR1, CEP97, PCNT, CEP290, LRRCC1, CNTLN, IQCB1, IFT140, CEP350, CEP295, MAGI2, STARD9, SPICE1, CCSAP, TSGA10, AHI1, CCDC88A, MPHOSPH9, NIN, RILPL1, IFT81, ALMS1, CEP162, CEP83, DZIP1, CEP44	2549	141	12267	1.399372303	0.999999998	1	1
GOTERM_CC_DIRECT	GO:0005581~collagen trimer	18	0.642857143	0.020442759	COLEC12, COL13A1, COL11A1, PCOLCE, C1QL3, COL1A1, COL1A2, COL4A2, P4HA1, COL5A1, LOX, COL4A1, COL6A2, COL6A1, COL4A6, COL9A1, COL4A5, EMID1	2549	50	12267	1.732491173	1	1	1
GOTERM_CC_DIRECT	GO:0016020~membrane	594	21.21428571	0.032255573	CYFIP2, TFRC, ENO1, ENO2, CLDN1, NYNRIN, EVA1B, CREB3L1, EVA1C, AKT3, DIP2A, CDK5RAP3, VPS39, DDX17, PRKCG, CHID1, GSTK1, GABARAPL1, C5ORF15, FNDC3A, SCAMP1, HSPG2, FRS3, TMEM80, RC3H2, CLDN3, DAAM1, RUFY3, ORAI3, ATF6, MTMR3, TTYH1, ABCB7, PRKDC, FAXDC2, HPN, GIGYF2, GLG1, PCNX1, LDHA, RNF213, RHOT1, CHST12, RAD21, MYO6, RNF217, SYNDIG1, ST3GAL6, RHBDL3, KIAA0319L, RHBDL1, EDEM3, ABCA2, PRRT3, F…	2549	2686	12267	1.064263007	1	1	1
GOTERM_CC_DIRECT	GO:0035869~ciliary transition zone	12	0.428571429	0.032999947	DYNC2LI1, PCM1, INTU, TMEM67, TMEM107, CFAP36, CPLANE1, B9D1, TMEM80, CEP290, CCSAP, TTBK2	2549	30	12267	1.924990192	1	1	1
GOTERM_CC_DIRECT	GO:0097731~9+0 non-motile cilium	6	0.214285714	0.038098417	TTLL6, PHYH, C1ORF115, C4ORF47, IFT80, DYNLL2	2549	10	12267	2.887485288	1	1	1
GOTERM_CC_DIRECT	GO:0070062~extracellular exosome	332	11.85714286	0.038883265	CYFIP2, ITSN2, NCKAP1, APP, CPNE5, TFRC, ITSN1, DNHD1, ENO1, ENO2, SOGA1, GOLGA4, BAIAP2L1, ALCAM, LGALS1, SNRPD2, PPP2R1A, NAMPT, CPNE1, PTGDS, VPS36, CDK5RAP2, DYNC2H1, CHID1, GSTK1, PRKCH, ACTN3, PRKCB, SERPINF1, ECH1, SYTL1, KRT7, CMBL, HLA-A, MIF, DICER1, HDHD2, HSPG2, CD2AP, HLA-E, TIAM2, SFRP1, BCAM, BTD, PSME1, MXRA8, SERPING1, ALDH7A1, CES2, FREM2, PLPP1, PFN2, CFD, SDC4, CRABP2, HPN, NE…	2549	1466	12267	1.089864843	1	1	1
GOTERM_CC_DIRECT	GO:0016327~apicolateral plasma membrane	9	0.321428571	0.03939148	CRB2, KRT19, OCLN, CLDN3, CXADR, FZD6, PALM, CTNNB1, MPDZ	2549	20	12267	2.165613966	1	1	1
GOTERM_CC_DIRECT	GO:0031012~extracellular matrix	41	1.464285714	0.044205318	COLEC12, FBN2, FBN3, COL13A1, COL11A1, PAPLN, LTBP4, HAPLN3, LTBP1, ELFN1, THSD4, GLG1, EFEMP2, ADAMTS13, EFEMP1, LRRTM3, ADAMTS19, LRRTM4, HMCN2, LRIG1, LRIG2, SERAC1, LINGO3, SSC5D, VEGFA, COL1A1, MMP11, COL1A2, COL4A2, COL5A1, MMP16, LOX, COL4A1, COL6A2, MMP23B, COL6A1, COL4A6, COL9A1, COL4A5, LRRN1, EMID1	2549	149	12267	1.324238219	1	1	1
GOTERM_CC_DIRECT	GO:0030426~growth cone	36	1.285714286	0.044801321	APP, NRP1, COPA, PTPRS, DCTN2, FMR1, DOCK7, CTNND1, NDRG2, ENO2, FXR1, FXR2, BASP1, DPYSL3, NEFL, OTX2, APBB1, LRIG2, CXADR, USP9X, MYO5A, TSC1, DICER1, CSNK1E, MYO9A, MAPK8IP3, PTBP2, TIAM2, PINK1, PALLD, FEZ1, RUFY3, COPG2, ANG, CALM3, MAPT	2549	128	12267	1.353508729	1	1	1
GOTERM_CC_DIRECT	GO:0030175~filopodium	21	0.75	0.050208724	FARP1, DYNC1H1, RIPOR2, EPHA4, CXADR, MYO10, SRCIN1, MTM1, CDC42, TIAM2, ENAH, FGD4, ABI2, PODXL, RUFY3, MYO6, PDPN, PALM, FAT1, ITGA6, UTRN	2549	67	12267	1.508387837	1	1	1
GOTERM_CC_DIRECT	GO:0044295~axonal growth cone	12	0.428571429	0.052168305	EPHA4, NIN, LRP1, NRXN1, KIF5B, PTCH1, BOC, COBL, NEO1, MYO9A, C9ORF72, CLASP2	2549	32	12267	1.804678305	1	1	1
GOTERM_CC_DIRECT	GO:0036064~ciliary basal body	39	1.392857143	0.055993649	FANK1, INTU, TSGA10IP, CETN3, SPATA7, TTBK2, CAMSAP2, DYNC2LI1, IFT52, ODF2L, PCM1, CEP250, POC1B, RTTN, ERC1, CEP290, BBS2, CDKL5, IFT140, CCDC113, RAB3IP, LCA5, IFT80, CCSAP, MLF1, PTK2, WDR11, AHI1, CCDC88A, TTLL6, DAAM1, FAM161A, RILPL1, IFT81, TTLL1, B9D1, BBOF1, DZIP1, SPACA9	2549	143	12267	1.312493313	1	1	1
GOTERM_CC_DIRECT	GO:0005782~peroxisomal matrix	15	0.535714286	0.057282612	GSTK1, PHYH, EPHX2, ECH1, ECI2, HSD17B4, HMGCL, NUDT7, ACOXL, PEX5, CAT, LONP2, ATM, CRYM, NUDT12	2549	44	12267	1.640616641	1	1	1
GOTERM_CC_DIRECT	GO:0030018~Z disc	29	1.035714286	0.057643837	FHOD3, SLC2A1, HSPB1, SYNE2, PDLIM3, PDLIM2, CSRP2, FLNB, FLNC, MYOZ1, PPP1R12A, ACTN3, DST, NEBL, S100A1, ATP2B4, SORBS2, ANK3, ANK1, KRT19, OBSCN, PALLD, SCN8A, FKBP1B, HRC, CTNNB1, PPP1R12B, OBSL1, TRIM54	2549	101	12267	1.38179989	1	1	1
GOTERM_CC_DIRECT	GO:0045111~intermediate filament cytoskeleton	16	0.571428571	0.058011244	EXD2, SYNM, STN1, HSDL1, SYCE1L, DST, KRT7, DDX60, PJA2, CLK3, SYNE2, TTBK2, ING4, NEFM, PKN2, VIM	2549	48	12267	1.604158494	1	1	1
GOTERM_CC_DIRECT	GO:0098978~glutamatergic synapse	91	3.25	0.058086475	YWHAE, GSK3B, NRP1, CNTNAP1, PRR7, NRP2, TRIO, PTPRS, DOC2A, ITSN1, CTNND1, CLSTN1, UBE3A, ICAM5, CDH8, EEA1, PPP1CC, PCLO, MAP1LC3A, LRRTM3, PPP2R1A, LRRTM4, CDH1, RNF19A, PPFIA4, USP8, EPHA4, GRID2, CDKL5, KCND2, FBXO2, ADAM10, SYN3, CPT1C, C1QL3, DYNLL2, SRCIN1, ADRA2A, GRIP2, DNM1, CACNB4, PLCB4, AKAP9, CDH11, NUMB, PLCB1, SHANK3, PAFAH1B1, PFN2, NAPB, LAMA5, NRXN1, CLCN3, NDRG1, FXR1, EFNB2,…	2549	372	12267	1.177245346	1	1	1
GOTERM_CC_DIRECT	GO:0042641~actomyosin	6	0.214285714	0.058161413	PDCD6IP, MYO18A, MYH9, CDC42BPB, CDC42BPA, MYH10	2549	11	12267	2.624986626	1	1	1
GOTERM_CC_DIRECT	GO:0001527~microfibril	6	0.214285714	0.058161413	FBN2, FBN3, EFEMP2, LTBP4, LTBP1, THSD4	2549	11	12267	2.624986626	1	1	1
GOTERM_CC_DIRECT	GO:0016442~RISC complex	8	0.285714286	0.061176731	MEG3, DDX6, AGO3, AGO4, DICER1, NEAT1, DCP2, TNRC6A	2549	18	12267	2.138877991	1	1	1
GOTERM_CC_DIRECT	GO:0005587~collagen type IV trimer	4	0.142857143	0.063975324	COL4A2, COL4A1, COL4A6, COL4A5	2549	5	12267	3.849980384	1	1	1
GOTERM_CC_DIRECT	GO:0014731~spectrin-associated cytoskeleton	4	0.142857143	0.063975324	EPB41, ANK3, ANK1, SPTBN1	2549	5	12267	3.849980384	1	1	1
GOTERM_CC_DIRECT	GO:1902737~dendritic filopodium	4	0.142857143	0.063975324	FXR1, FXR2, MAP2, FMR1	2549	5	12267	3.849980384	1	1	1
GOTERM_CC_DIRECT	GO:0097431~mitotic spindle pole	13	0.464285714	0.065940228	GPSM2, IK, NUMA1, TNKS, SMC1A, NIN, STAG2, FAM161A, KATNBL1, CNTRL, ARHGEF7, YPEL5, CDK5RAP2	2549	37	12267	1.690869763	1	1	1
GOTERM_CC_DIRECT	GO:0005815~microtubule organizing center	38	1.357142857	0.068868946	KMT2E, BOD1L1, USO1, CETN3, ARL2, FIGN, SNX10, FRY, TRIOBP, CDC42, DYNC2LI1, AKAP11, CNTRL, CEP250, PCNT, EVI5, CLASP1, CDK5RAP2, CLASP2, BBS2, SPECC1, ABCA2, PDCD6IP, YES1, ERCC6L2, RAB3IP, C4ORF47, LATS1, MZT2B, KIFC2, AKAP9, ALMS1, VIM, NEIL1, SMTNL2, YPEL5, AJUBA, PAFAH1B1	2549	141	12267	1.296979208	1	1	1
GOTERM_CC_DIRECT	GO:0031982~vesicle	34	1.214285714	0.069735413	DYNC1I2, DCTN2, AHNAK, NRXN1, GIGYF2, CST3, MUC1, DPP7, BASP1, KIF5B, MYO6, MVB12A, EPS8L2, APPL2, PRRT2, STX8, STX7, MYO5A, CASK, MIF, BMP7, WDR54, CD2AP, MYO1D, MYO1E, PKM, BMP1, DNAJC6, MYO5B, CHMP4B, CALM3, GPRC5C, GAPDH, VAMP2	2549	124	12267	1.319549729	1	1	1
GOTERM_CC_DIRECT	GO:0090734~site of DNA damage	11	0.392857143	0.075587706	EXD2, HPF1, CBX5, CUL5, OARD1, CBX1, XPC, POLK, ERCC6, WDR76, DDB2	2549	30	12267	1.764574343	1	1	1
GOTERM_CC_DIRECT	GO:0031514~motile cilium	20	0.714285714	0.076209207	BBS2, DYNC2H1, CATSPER2, INTU, SPAG4, STARD10, RSPH9, DYNC2LI1, TSGA10, IFT74, IFT52, DAAM1, IFT81, TTLL1, SCNN1A, ZBBX, CFAP36, SPA17, DLD, PAFAH1B1	2549	66	12267	1.458325903	1	1	1
GOTERM_CC_DIRECT	GO:0016605~PML body	26	0.928571429	0.076491995	ZNF451, MRE11, CALCOCO2, SATB1, AKAP8L, SMC5, CHD3, CIART, TRIM8, RDM1, ZMYM2, BASP1, TP53INP1, ZBED1, TCF7L2, CBX5, ATRX, HIPK1, SIRT1, HIPK3, PIAS2, HIPK2, PIAS1, KAT6A, WDFY3, ATR	2549	91	12267	1.374992994	1	1	1
GOTERM_CC_DIRECT	GO:1904115~axon cytoplasm	19	0.678571429	0.077250232	DYNC1H1, AGTPBP1, DST, HSBP1, FBXW11, HSPB1, SPG7, MAPK8IP3, BLOC1S6, SPAST, CALY, OPA1, KIF5B, KIF5A, NEFL, KIF1B, MGARP, MAPT, PAFAH1B1	2549	62	12267	1.474790873	1	1	1
GOTERM_CC_DIRECT	GO:0019897~extrinsic component of plasma membrane	8	0.285714286	0.080101119	EEA1, USP8, NUMA1, FMR1, NUMB, SYTL1, MFGE8, TDGF1	2549	19	12267	2.026305466	1	1	1
GOTERM_CC_DIRECT	GO:0005615~extracellular space	170	6.071428571	0.080393153	ERO1A, APP, TFRC, CSF1, IFI35, ENO1, METRNL, ENO2, SOGA1, FGF2, LOXL2, EFEMP2, LGALS1, EFEMP1, POTEI, DPYSL3, C1RL, NAMPT, HMCN2, HMGN2, PTGDS, SEMA6B, CHID1, CXADR, IGFBP5, SERPINF1, SEMA6D, IGFBP3, ENTPD5, FST, IGFBP2, PCOLCE, MIF, HSPG2, THNSL2, HLA-E, EEF1A1, SFRP1, TWSG1, OLFM2, FNDC4, BTD, COL4A2, LOX, COL4A1, COL4A6, COL4A5, ADAM9, SERPING1, ADNP, CFD, RTN3, COPA, COL13A1, LTBP4, STC1, PLA…	2549	739	12267	1.107064725	1	1	1
GOTERM_CC_DIRECT	GO:0005788~endoplasmic reticulum lumen	56	2	0.08836303	ERO1A, APP, CSF1, MIA3, LAMC1, LGALS1, COLGALT1, IGFBP5, IGFBP3, RNASET2, APLP2, P3H2, ADAM10, SUMF2, BACE1, SELENOM, COL4A2, COL4A1, COL6A2, COL6A1, COL4A6, MXRA8, COL4A5, SERPING1, MFGE8, GAS6, CES2, H6PD, COL13A1, COL11A1, FSTL1, LTBP1, HSP90B1, CST3, ADAMTS13, OS9, STC2, ESD, GPC3, ARSG, ARSD, UGGT2, EDEM3, MBTPS1, LAMB2, GOLM1, EDEM2, KTN1, COL1A1, COL1A2, COL5A1, P4HA1, P4HA2, P4HA3, COL9A1…	2549	223	12267	1.208514022	1	1	1
GOTERM_CC_DIRECT	GO:0019898~extrinsic component of membrane	16	0.571428571	0.09178538	MTMR3, TRIO, ARHGEF25, WDR45B, VPS13C, VPS13D, STK39, VPS13A, JAKMIP1, SYT6, BLOC1S6, BCL2L11, RB1CC1, MCF2L, TPR, WDFY3	2549	51	12267	1.509796229	1	1	1
GOTERM_CC_DIRECT	GO:0043034~costamere	7	0.25	0.094895282	FXR1, SYNM, KRT19, SDC4, AHNAK, ANK3, FLNC	2549	16	12267	2.105458023	1	1	1
GOTERM_CC_DIRECT	GO:0097708~intracellular vesicle	5	0.178571429	0.096096562	ABCA1, ITSN2, ITSN1, PLCG2, LRIG2	2549	9	12267	2.673597489	1	1	1
GOTERM_CC_DIRECT	GO:0016323~basolateral plasma membrane	43	1.535714286	0.097290675	NDRG4, LRP1, TFRC, EPB41, STK39, SLC2A1, ATP12A, CLDN1, SLC8A2, DSTYK, HEPH, PDPN, PALM, MAP7, LEPR, SLC16A8, SLC12A6, CNNM2, SLC16A3, CNNM4, ABCA1, DSP, CA11, ABCC1, PIANP, SLC16A1, CXADR, TRPC4, ABCC6, ERBIN, ATP2B4, CASK, ANK3, ANK1, ADRA2A, MYO1D, SLC4A8, DLG1, NUMB, CTNNB1, ADAM9, PLPP3, NAIP	2549	167	12267	1.239140393	1	1	1
