## Supplementary Table 3 for "Morphodynamics of human early brain organoid development"

Genes upregulated in matrigel (Day 13)								Genes upregulated in no matrix (Day 13)
GENE	p_val	avg_log2FC	pct.1	pct.2	p_val_adj			GENE	p_val	avg_log2FC	pct.1	pct.2	p_val_adj
DLK1	0	1.890182624	0.922	0.441	0			C1orf61	0	-1.453681093	0.006	0.452	0
FZD5	0	1.656604437	0.684	0.071	0			WLS	0	-1.368509497	0.146	0.696	0
SIX3	0	1.568032117	0.77	0.304	0			LHX5-AS1	0	-1.21208695	0.197	0.599	0
MEG3	0	1.527967365	0.707	0.381	0			FST	0	-1.177336015	0.309	0.591	0
MGST1	0	1.3245332	0.845	0.392	0			HES4	0	-1.171866792	0.042	0.496	0
PTN	0	1.291047362	0.756	0.558	0			EMX2	0	-1.088861362	0.053	0.48	0
HESX1	0	1.099462424	0.466	0.017	0			NOS2	0	-1.052516502	0.026	0.414	0
RAX	0	1.097372236	0.678	0.259	0			IGDCC3	0	-1.03265583	0.267	0.66	0
FJX1	0	1.036384032	0.64	0.262	0			TRIM24	0	-0.988345339	0.382	0.703	0
FRZB	0	1.010538131	0.637	0.241	0			LMO4	7.52E-218	-0.981040823	0.549	0.707	1.61E-213
PRSS23	0	0.90054525	0.782	0.469	0			HES5	0	-0.939770469	0.086	0.403	0
FBLN1	0	0.892875015	0.776	0.504	0			RSPO3	0	-0.923432826	0.08	0.357	0
LDHA	0	0.892703246	0.797	0.636	0			NR2F1	0	-0.907850789	0.35	0.725	0
DDIT4	0	0.884663292	0.636	0.304	0			TTYH1	0	-0.9062143	0.531	0.783	0
LINC01833	0	0.877203693	0.451	0.052	0			TFAP2B	0	-0.897082152	0.039	0.274	0
MIAT	0	0.837733995	0.675	0.438	0			FEZF2	0	-0.886326863	0.038	0.409	0
MAPK10	0	0.836140194	0.611	0.314	0			ALDH2	0	-0.857302263	0.257	0.573	0
LHX2	0	0.8069006	0.563	0.23	0			SULF1	0	-0.776423354	0.236	0.538	0
FEZF1	0	0.7682138	0.47	0.137	0			CST3	0	-0.773290486	0.307	0.636	0
LMAN1	0	0.762504361	0.83	0.67	0			TMSB4X	4.14E-285	-0.752874797	0.953	0.975	8.88E-281
CCND2	0	0.760697267	0.688	0.441	0			DMRTA1	0	-0.752521834	0.08	0.39	0
BNIP3	8.91E-236	0.713184866	0.599	0.407	1.91E-231			MARCKS	0	-0.734898663	0.867	0.942	0
TNNT1	0	0.712914135	0.453	0.127	0			VCAN	0	-0.727333735	0.505	0.708	0
LGR4	0	0.658448722	0.484	0.172	0			RBP1	4.19E-200	-0.715207555	0.134	0.32	8.98E-196
ZIC2	0	0.657180023	0.71	0.503	0			ZNF503	0	-0.69996431	0.163	0.442	0
MEG8	0	0.643667245	0.398	0.121	0			SFRP2	4.05E-231	-0.698929845	0.895	0.877	8.69E-227
DST	3.24E-198	0.631612852	0.634	0.489	6.95E-194			JAG1	0	-0.696822439	0.109	0.46	0
MAF	0	0.629885881	0.44	0.164	0			GPC3	2.70E-180	-0.691115452	0.815	0.787	5.79E-176
CRABP1	0	0.622007323	0.689	0.435	0			HMGN3	0	-0.663422827	0.818	0.917	0
CTNNBIP1	0	0.618859628	0.531	0.284	0			CRABP2	1.93E-190	-0.660633253	0.793	0.857	4.14E-186
PAMR1	0	0.612812545	0.415	0.113	0			ISYNA1	0	-0.657923404	0.379	0.64	0
NNAT	7.09E-263	0.608520969	0.779	0.628	1.52E-258			FSCN1	0	-0.639449336	0.457	0.714	0
AC106864.1	0	0.586571206	0.269	0.05	0			CKB	1.87E-189	-0.617181582	0.514	0.673	4.01E-185
DPYSL3	8.53E-264	0.584443736	0.676	0.489	1.83E-259			LAPTM4A	0	-0.613779389	0.752	0.871	0
SLC5A3	9.38E-212	0.584295059	0.542	0.357	2.01E-207			PTX3	0	-0.612750811	0.057	0.332	0
TXNIP	6.37E-201	0.583298058	0.5	0.297	1.36E-196			ARX	0	-0.60420451	0.029	0.309	0
SHISA2	7.25E-270	0.563065201	0.449	0.204	1.55E-265			NR2F2	3.93E-297	-0.595332605	0.418	0.667	8.42E-293
MEST	6.76E-233	0.547998631	0.72	0.574	1.45E-228			DRD4	0	-0.592200639	0.092	0.364	0
SEMA6A	1.07E-233	0.543334586	0.563	0.356	2.29E-229			EMX2OS	0	-0.590703242	0.026	0.302	0
KIF5C	2.39E-249	0.542759115	0.555	0.347	5.13E-245			TMSB15A	3.50E-225	-0.579488241	0.825	0.898	7.50E-221
NRG1	1.00E-286	0.527091535	0.447	0.195	2.14E-282			PLP1	2.53E-153	-0.578441838	0.244	0.411	5.42E-149
BST2	9.74E-181	0.526498283	0.551	0.341	2.09E-176			GLI3	4.99E-248	-0.574071074	0.357	0.572	1.07E-243
PBX1	1.36E-221	0.524709716	0.596	0.413	2.92E-217			NAV1	3.36E-220	-0.564358371	0.536	0.7	7.19E-216
SOX2	1.67E-255	0.522093564	0.855	0.742	3.58E-251			TSPAN18	0	-0.562757673	0.276	0.536	0
USP44	1.33E-253	0.51819928	0.464	0.233	2.86E-249			EPHA7	0	-0.562167797	0.093	0.342	0
S1PR3	0	0.511376079	0.285	0.032	0			TOX3	1.33E-251	-0.559725315	0.345	0.57	2.86E-247
FZD8	0	0.509364204	0.29	0.028	0			WNT2B	0	-0.555198545	0.03	0.271	0
SPINT2	4.12E-230	0.505583396	0.607	0.388	8.82E-226			CACHD1	0	-0.553172574	0.102	0.37	0
TNC	0	0.493256081	0.298	0.036	0			FAM210B	0	-0.529675313	0.108	0.347	0
TLE4	5.75E-198	0.48392272	0.706	0.559	1.23E-193			LHX5	1.26E-281	-0.528151922	0.138	0.372	2.69E-277
PWAR6	2.93E-209	0.478560123	0.451	0.249	6.29E-205			PPIB	5.18E-252	-0.52558307	0.575	0.757	1.11E-247
GREB1L	3.76E-181	0.47809844	0.539	0.363	8.06E-177			WNT4	8.98E-289	-0.525235663	0.002	0.156	1.92E-284
HSPB1	1.45E-180	0.472752344	0.646	0.48	3.11E-176			CTGF	8.28E-299	-0.523644575	0.078	0.302	1.78E-294
FGFR1	2.11E-167	0.466483108	0.688	0.584	4.51E-163			AC009501.1	0	-0.507088425	0.074	0.324	0
APOC1	1.38E-265	0.465991672	0.326	0.108	2.96E-261			NME1	9.42E-229	-0.50481171	0.639	0.79	2.02E-224
PPP2R2B	6.71E-274	0.461209723	0.352	0.125	1.44E-269			OTX1	1.26E-293	-0.499319285	0.119	0.358	2.71E-289
MAN2A1	9.35E-201	0.459932264	0.465	0.266	2.00E-196			SRP14	0	-0.498306283	0.965	0.982	0
FAT1	3.19E-145	0.448119182	0.592	0.458	6.83E-141			VIM	0	-0.498249268	0.962	0.983	0
EEF2	0	0.44600091	0.956	0.939	0			FABP5	1.32E-154	-0.496826807	0.554	0.699	2.83E-150
FEZ1	3.22E-161	0.441208147	0.454	0.269	6.89E-157			ANP32B	2.30E-244	-0.494174106	0.782	0.88	4.93E-240
SFRP1	2.25E-296	0.43728231	0.973	0.919	4.81E-292			MDK	0	-0.492633706	0.973	0.983	0
SLC2A3	1.10E-231	0.429814562	0.307	0.109	2.35E-227			NUAK1	0	-0.49148645	0.087	0.33	0
PTPRG	1.56E-201	0.419019837	0.387	0.19	3.34E-197			H2AFY	7.68E-245	-0.489377527	0.581	0.761	1.65E-240
TRIM71	1.62E-143	0.41741163	0.565	0.428	3.47E-139			NES	2.10E-166	-0.4840669	0.529	0.688	4.50E-162
PCDH18	2.75E-212	0.417148869	0.35	0.149	5.90E-208			CDH6	2.76E-155	-0.482857577	0.28	0.455	5.91E-151
RBMS1	2.68E-135	0.412413601	0.55	0.408	5.75E-131			CXXC5	1.36E-210	-0.476586481	0.204	0.409	2.92E-206
NR6A1	2.16E-148	0.412310096	0.733	0.646	4.62E-144			WNT7B	0	-0.472848884	0.014	0.241	0
SPRY1	1.15E-239	0.409475775	0.28	0.084	2.46E-235			CENPV	6.53E-251	-0.47231985	0.793	0.883	1.40E-246
SMAD2	5.15E-135	0.402944328	0.516	0.366	1.10E-130			ZFHX4	8.02E-132	-0.470084776	0.383	0.531	1.72E-127
ZMYM2	2.00E-138	0.40094067	0.631	0.501	4.30E-134			PKM	1.30E-204	-0.464951591	0.84	0.914	2.79E-200
TOMM7	1.60E-154	0.392791827	0.826	0.75	3.43E-150			OLFM3	0	-0.449492467	0.032	0.257	0
EPHA4	1.66E-113	0.39065528	0.55	0.404	3.57E-109			ID3	4.58E-98	-0.446230786	0.836	0.865	9.81E-94
ARHGAP29	8.74E-304	0.38645156	0.247	0.044	1.87E-299			CPE	5.15E-132	-0.44436996	0.248	0.415	1.10E-127
IPO5	2.13E-137	0.385757156	0.739	0.662	4.56E-133			EDN1	3.38E-296	-0.440982602	0.039	0.237	7.24E-292
EIF4A2	1.57E-179	0.384906947	0.85	0.793	3.38E-175			ATP5MC3	1.17E-285	-0.440371004	0.876	0.93	2.52E-281
BTG2	6.43E-180	0.378401273	0.291	0.116	1.38E-175			COL1A2	9.69E-115	-0.438755383	0.116	0.244	2.08E-110
SALL2	1.33E-129	0.375421617	0.521	0.37	2.86E-125			TLE1	3.25E-217	-0.437980599	0.239	0.46	6.96E-213
ROBO1	1.33E-111	0.373564326	0.454	0.316	2.85E-107			HES6	1.15E-101	-0.43660735	0.081	0.193	2.46E-97
UBE2H	6.70E-111	0.367964506	0.585	0.46	1.44E-106			ODC1	2.08E-150	-0.43285641	0.808	0.866	4.46E-146
PGK1	6.49E-92	0.365360248	0.757	0.705	1.39E-87			PARK7	1.56E-267	-0.427735763	0.854	0.917	3.34E-263
FAM162A	1.83E-78	0.364895025	0.531	0.422	3.92E-74			DNAJC9	6.53E-171	-0.425879495	0.385	0.572	1.40E-166
ACVR2B	4.01E-119	0.363776574	0.541	0.405	8.59E-115			NRIP1	4.11E-169	-0.424045494	0.265	0.469	8.81E-165
FRRS1L	8.25E-301	0.363129444	0.224	0.032	1.77E-296			YWHAQ	8.16E-215	-0.422441322	0.756	0.866	1.75E-210
OGA	5.97E-109	0.362563247	0.608	0.492	1.28E-104			TYMS	5.71E-124	-0.419613597	0.525	0.672	1.22E-119
ZIC5	5.80E-212	0.361914985	0.308	0.115	1.24E-207			METRN	6.90E-175	-0.418661332	0.753	0.851	1.48E-170
DNMT3B	3.63E-144	0.361006803	0.384	0.218	7.79E-140			DDAH2	1.14E-144	-0.406141402	0.616	0.756	2.43E-140
TNRC6B	3.74E-102	0.360510887	0.636	0.541	8.02E-98			PPP1R14B	4.29E-149	-0.405416283	0.704	0.811	9.20E-145
ID1	1.35E-96	0.360321657	0.495	0.348	2.89E-92			H1FX	1.13E-147	-0.404275889	0.76	0.859	2.43E-143
ANK2	1.96E-139	0.355725121	0.385	0.216	4.21E-135			H2AFZ	1.69E-287	-0.40349739	0.979	0.987	3.61E-283
MIF	1.22E-113	0.355607102	0.777	0.71	2.63E-109			TPBG	1.25E-67	-0.402929665	0.789	0.762	2.69E-63
FERMT2	1.62E-93	0.35404972	0.54	0.424	3.47E-89			LFNG	1.72E-175	-0.400098376	0.194	0.385	3.68E-171
MALAT1	1.63E-135	0.352783853	0.998	0.999	3.49E-131			PEBP1	1.91E-262	-0.399660233	0.891	0.941	4.10E-258
RAB3IP	5.16E-183	0.352557859	0.3	0.122	1.11E-178			PSMA7	2.93E-256	-0.399536325	0.889	0.937	6.28E-252
MYEF2	8.50E-97	0.349584571	0.512	0.386	1.82E-92			SCRG1	2.03E-173	-0.398850474	0.049	0.189	4.35E-169
DSP	5.00E-216	0.348987629	0.258	0.078	1.07E-211			TUBB2B	7.54E-140	-0.398334411	0.789	0.876	1.62E-135
TCF4	1.00E-79	0.344196515	0.678	0.618	2.15E-75			HDDC2	6.23E-157	-0.393327712	0.424	0.605	1.33E-152
ARID3A	5.97E-123	0.344086305	0.425	0.27	1.28E-118			GPX4	1.43E-223	-0.388316539	0.89	0.938	3.06E-219
FGF8	5.72E-176	0.34179458	0.18	0.043	1.23E-171			CCDC50	1.76E-155	-0.387702267	0.308	0.495	3.78E-151
DMKN	1.58E-111	0.3401968	0.464	0.308	3.38E-107			SPHK1	0	-0.386904801	0.033	0.251	0
PGAM1	2.84E-131	0.332931304	0.859	0.827	6.09E-127			MARCKSL1	8.92E-289	-0.383312068	0.941	0.964	1.91E-284
PPP3CA	3.36E-125	0.33250785	0.379	0.223	7.20E-121			ERBB3	2.26E-175	-0.381688965	0.041	0.176	4.83E-171
CA11	4.54E-172	0.331919857	0.327	0.145	9.74E-168			PAX3	3.02E-279	-0.378335054	0.021	0.194	6.48E-275
ENC1	1.11E-79	0.331792882	0.317	0.198	2.37E-75			PRDX6	1.64E-174	-0.375625298	0.897	0.931	3.52E-170
CSRP2	1.65E-108	0.329038337	0.85	0.781	3.53E-104			ACTG1	9.26E-246	-0.372773797	0.972	0.984	1.99E-241
PIK3R3	8.09E-101	0.328583626	0.354	0.22	1.73E-96			CDK6	6.95E-264	-0.368295323	0.047	0.234	1.49E-259
ITGB5	6.74E-198	0.327713259	0.273	0.096	1.45E-193			AKIRIN1	2.07E-133	-0.366226507	0.631	0.759	4.45E-129
KCNQ1OT1	3.02E-35	0.326957082	0.401	0.33	6.47E-31			ARPC5	1.78E-121	-0.364144301	0.566	0.703	3.82E-117
WSB1	1.18E-54	0.326604144	0.723	0.699	2.52E-50			GYPC	2.11E-146	-0.363900341	0.13	0.289	4.52E-142
SREK1IP1	4.68E-74	0.325332415	0.478	0.369	1.00E-69			GCNT1	2.80E-198	-0.362713831	0.087	0.264	6.00E-194
ENO1	2.66E-143	0.323755954	0.95	0.935	5.70E-139			ARL4A	9.42E-174	-0.361479382	0.143	0.322	2.02E-169
ROMO1	4.07E-97	0.323220453	0.765	0.689	8.72E-93			CD63	1.77E-184	-0.361002696	0.881	0.924	3.79E-180
SSBP2	2.73E-85	0.322443351	0.543	0.425	5.86E-81			CALM1	9.58E-155	-0.360890517	0.882	0.928	2.05E-150
SLC2A1	1.71E-82	0.322160507	0.454	0.33	3.66E-78			LEF1	3.30E-240	-0.359705255	0.081	0.276	7.08E-236
EFNA5	2.15E-65	0.318049408	0.553	0.465	4.61E-61			PUF60	1.76E-142	-0.35863705	0.551	0.704	3.78E-138
SHTN1	2.48E-149	0.317164264	0.275	0.118	5.31E-145			PSMB1	9.65E-183	-0.357428529	0.847	0.91	2.07E-178
BCL2L11	1.71E-122	0.316553636	0.299	0.153	3.67E-118			FAM204A	1.77E-140	-0.35726868	0.383	0.563	3.79E-136
TAOK1	1.34E-83	0.31562283	0.543	0.44	2.88E-79			HMGB3	6.01E-117	-0.356802013	0.665	0.777	1.29E-112
PRR14L	1.28E-77	0.312633346	0.453	0.337	2.74E-73			SPATS2L	1.48E-228	-0.35679152	0.068	0.251	3.18E-224
SALL1	2.58E-147	0.311267761	0.302	0.141	5.53E-143			TFAP2A	5.76E-206	-0.35663857	0.039	0.193	1.23E-201
TAF1D	1.02E-80	0.310961928	0.647	0.551	2.18E-76			PAX6	7.20E-57	-0.3524511	0.575	0.613	1.54E-52
SOX21	2.02E-108	0.310614448	0.408	0.253	4.32E-104			AKR1B1	6.40E-142	-0.352345441	0.382	0.557	1.37E-137
IL17RD	3.74E-171	0.309648188	0.256	0.095	8.02E-167			SNF8	6.96E-129	-0.351792818	0.512	0.663	1.49E-124
C12orf57	8.08E-142	0.30931471	0.926	0.9	1.73E-137			DMRTA2	1.71E-275	-0.351625769	0.008	0.163	3.66E-271
LIN28A	1.32E-102	0.308651075	0.821	0.794	2.82E-98			ZFHX3	1.23E-199	-0.350469614	0.129	0.322	2.64E-195
MSI2	2.23E-82	0.308129484	0.541	0.433	4.78E-78			TAGLN3	1.46E-90	-0.349687227	0.085	0.192	3.13E-86
RND2	8.84E-90	0.30811013	0.564	0.433	1.90E-85			COL2A1	5.94E-171	-0.349602335	0.334	0.547	1.27E-166
IGF2BP3	8.52E-92	0.307626216	0.735	0.673	1.83E-87			CFL1	3.60E-263	-0.348613708	0.943	0.969	7.72E-259
ADGRL1	1.80E-124	0.306548457	0.356	0.201	3.85E-120			PDCD5	1.20E-131	-0.348494252	0.672	0.793	2.58E-127
AKAP9	2.00E-46	0.303951591	0.658	0.626	4.28E-42			COPRS	1.91E-129	-0.3475493	0.375	0.545	4.09E-125
HMGA1	2.98E-199	0.300696246	0.959	0.95	6.38E-195			EDNRA	2.25E-158	-0.341829845	0.039	0.166	4.83E-154
ADGRV1	1.62E-131	0.299030072	0.327	0.17	3.47E-127			HSPA5	3.57E-86	-0.341616938	0.643	0.75	7.66E-82
XPO1	1.64E-90	0.298544112	0.737	0.683	3.51E-86			COX5A	3.58E-133	-0.341220603	0.749	0.843	7.68E-129
SERPING1	5.98E-111	0.297754562	0.343	0.199	1.28E-106			HNRNPDL	2.42E-193	-0.34010811	0.882	0.936	5.19E-189
AES	1.83E-83	0.297603702	0.453	0.33	3.92E-79			NRIP3	2.03E-168	-0.339949275	0.154	0.343	4.35E-164
PMEL	2.37E-87	0.2961193	0.413	0.276	5.09E-83			CNTNAP2	4.61E-22	-0.339786375	0.723	0.678	9.89E-18
PSIP1	2.18E-148	0.296072483	0.933	0.918	4.67E-144			C3orf14	2.63E-205	-0.338001759	0.114	0.306	5.63E-201
SLC38A2	3.80E-63	0.295054485	0.456	0.355	8.15E-59			CKAP4	1.28E-118	-0.336489603	0.431	0.587	2.74E-114
PGAP1	2.92E-82	0.294800514	0.487	0.37	6.26E-78			PSMD8	8.73E-125	-0.334411383	0.673	0.792	1.87E-120
SLC6A8	4.76E-83	0.294470667	0.535	0.406	1.02E-78			FILIP1	4.47E-74	-0.332125958	0.271	0.389	9.57E-70
KDELR1	3.38E-117	0.294222289	0.86	0.805	7.25E-113			CXCR4	9.31E-235	-0.33176675	0.041	0.211	2.00E-230
BCAT1	3.13E-82	0.293988978	0.667	0.59	6.72E-78			SRP9	2.45E-161	-0.331666731	0.836	0.895	5.26E-157
TMEM256	1.15E-59	0.286593502	0.602	0.514	2.47E-55			NDUFA11	7.84E-121	-0.331306453	0.75	0.838	1.68E-116
SNRPN	3.08E-66	0.283513765	0.665	0.589	6.59E-62			GTF3C6	1.91E-120	-0.331148538	0.621	0.749	4.09E-116
PABPC1	3.86E-157	0.282473606	0.956	0.95	8.26E-153			ZFP36L2	3.62E-86	-0.330134363	0.398	0.523	7.77E-82
CDH11	6.25E-71	0.281037788	0.391	0.276	1.34E-66			SLC3A2	8.63E-80	-0.328660891	0.449	0.572	1.85E-75
PRRT2	5.36E-91	0.281006271	0.383	0.248	1.15E-86			KRT10	8.72E-117	-0.327816015	0.499	0.648	1.87E-112
P4HA1	6.26E-58	0.278344756	0.384	0.283	1.34E-53			EID1	6.19E-177	-0.327236102	0.877	0.927	1.33E-172
C8orf76	8.56E-84	0.278124497	0.289	0.17	1.84E-79			GJA1	1.75E-49	-0.326554246	0.612	0.671	3.75E-45
PHIP	4.10E-61	0.277504427	0.692	0.661	8.79E-57			CEMIP2	1.77E-62	-0.325490134	0.391	0.487	3.79E-58
RAB3B	9.00E-116	0.277193699	0.309	0.164	1.93E-111			BZW1	2.83E-118	-0.324932474	0.698	0.812	6.06E-114
PAX2	7.08E-170	0.276772743	0.181	0.045	1.52E-165			ZNF462	6.48E-82	-0.324398932	0.549	0.664	1.39E-77
DSG2	2.67E-122	0.274821007	0.27	0.128	5.73E-118			GNB4	3.89E-141	-0.322862727	0.189	0.359	8.33E-137
TUBA1A	4.33E-167	0.272195544	0.977	0.969	9.29E-163			EIF5	4.76E-136	-0.320395482	0.817	0.884	1.02E-131
DPPA4	1.30E-72	0.271725983	0.372	0.253	2.78E-68			SIVA1	4.87E-118	-0.319741569	0.729	0.829	1.04E-113
RTN3	6.39E-81	0.271553369	0.807	0.759	1.37E-76			ABRACL	7.64E-101	-0.319380394	0.527	0.667	1.64E-96
PNRC1	2.15E-53	0.269876477	0.579	0.487	4.60E-49			SOX10	3.88E-185	-0.317075922	0.021	0.146	8.31E-181
EIF4B	1.30E-90	0.269838254	0.842	0.81	2.80E-86			MAGED2	6.27E-100	-0.316925245	0.739	0.829	1.34E-95
LINGO1	3.72E-185	0.269437385	0.212	0.058	7.97E-181			ITM2B	3.25E-102	-0.316133337	0.588	0.714	6.96E-98
NDUFA3	3.05E-60	0.269094904	0.622	0.54	6.55E-56			IDH2	2.11E-104	-0.31530664	0.375	0.529	4.52E-100
TIA1	5.85E-52	0.268135087	0.568	0.495	1.25E-47			RHOC	4.49E-149	-0.314828446	0.167	0.338	9.63E-145
FGF2	1.14E-91	0.267672038	0.317	0.186	2.45E-87			UBE2E3	1.61E-107	-0.313663014	0.605	0.728	3.44E-103
MYL6	5.94E-169	0.265349405	0.984	0.97	1.27E-164			CDH2	3.12E-44	-0.313004023	0.783	0.787	6.69E-40
STMN4	8.04E-106	0.264546935	0.146	0.046	1.72E-101			CCDC167	6.13E-126	-0.312357677	0.321	0.495	1.31E-121
IGFBP3	1.32E-101	0.263947758	0.134	0.041	2.84E-97			SCUBE3	5.72E-170	-0.31213944	0.096	0.258	1.23E-165
CBX5	7.88E-92	0.262815217	0.879	0.87	1.69E-87			PHGDH	2.35E-91	-0.311471001	0.595	0.709	5.04E-87
LRBA	4.17E-135	0.261759123	0.266	0.119	8.94E-131			ZNF706	4.66E-95	-0.311377653	0.668	0.771	1.00E-90
COX7C	5.89E-148	0.261662593	0.971	0.966	1.26E-143			ZC3H15	2.23E-104	-0.31115286	0.625	0.752	4.79E-100
ZFAS1	2.24E-104	0.261352478	0.951	0.941	4.80E-100			PIAS1	2.25E-85	-0.311055023	0.36	0.491	4.82E-81
MT1X	5.80E-36	0.26080141	0.209	0.14	1.24E-31			SRSF7	9.47E-128	-0.311010549	0.837	0.898	2.03E-123
PPP1R9A	2.01E-68	0.260005407	0.393	0.278	4.31E-64			NRP2	7.88E-52	-0.310986842	0.143	0.226	1.69E-47
UBXN7	3.46E-70	0.259207968	0.42	0.305	7.41E-66			GSTP1	2.79E-190	-0.308500517	0.959	0.974	5.99E-186
KCNK12	4.95E-156	0.256968799	0.154	0.034	1.06E-151			CTXN1	4.48E-94	-0.307676102	0.437	0.577	9.60E-90
FAU	2.94E-225	0.254059765	0.994	0.989	6.30E-221			TCAF1	1.13E-64	-0.306944365	0.465	0.569	2.42E-60
CDKN1C	1.27E-59	0.250895882	0.351	0.244	2.73E-55			SUB1	1.27E-143	-0.306211312	0.854	0.908	2.71E-139
CKS2	3.30E-35	0.250259823	0.702	0.643	7.07E-31			SUMO3	6.93E-94	-0.305861451	0.455	0.594	1.49E-89
								GUK1	3.90E-106	-0.305532278	0.608	0.74	8.36E-102
								PLAGL1	9.70E-221	-0.303323149	0.029	0.179	2.08E-216
								PSMB6	8.95E-124	-0.301698516	0.83	0.891	1.92E-119
								ANXA2	4.63E-176	-0.30146005	0.042	0.182	9.93E-172
								IGFBP2	1.80E-162	-0.300549794	0.909	0.946	3.86E-158
								FH	3.54E-118	-0.299739643	0.304	0.469	7.59E-114
								PSMA4	1.12E-120	-0.299458984	0.789	0.865	2.40E-116
								HMGN2	6.36E-156	-0.298603192	0.963	0.981	1.36E-151
								PRDX1	2.26E-150	-0.298561765	0.933	0.951	4.85E-146
								ERH	2.33E-149	-0.297227543	0.872	0.921	5.00E-145
								LAMTOR5	1.91E-94	-0.296923955	0.61	0.73	4.09E-90
								BEX3	2.04E-136	-0.296918733	0.915	0.949	4.36E-132
								PRELID1	8.15E-109	-0.296626305	0.74	0.828	1.75E-104
								ARPC2	1.59E-100	-0.293772345	0.714	0.807	3.40E-96
								PHC2	3.68E-99	-0.29318741	0.327	0.478	7.89E-95
								ZBTB16	8.74E-135	-0.292954817	0.174	0.339	1.87E-130
								MYL12B	3.30E-94	-0.292754186	0.634	0.747	7.08E-90
								BORCS7	4.72E-139	-0.291665693	0.204	0.379	1.01E-134
								UBB	3.73E-140	-0.291548659	0.952	0.963	8.00E-136
								C9orf16	1.79E-96	-0.29088684	0.71	0.808	3.84E-92
								BARHL1	5.00E-222	-0.290482589	0.013	0.151	1.07E-217
								TENT5A	2.22E-181	-0.289445615	0.055	0.205	4.75E-177
								SCAND1	3.05E-96	-0.28868585	0.598	0.732	6.54E-92
								MCTS1	2.61E-103	-0.28771042	0.333	0.489	5.60E-99
								PSMB3	1.12E-99	-0.28702795	0.729	0.819	2.39E-95
								TRIR	4.50E-88	-0.286192188	0.674	0.777	9.66E-84
								GNG5	1.79E-132	-0.285761796	0.896	0.928	3.83E-128
								BAZ1A	1.40E-119	-0.285439193	0.144	0.289	3.00E-115
								HMGB1	8.73E-179	-0.285293085	0.989	0.995	1.87E-174
								VPS28	3.23E-91	-0.285064648	0.47	0.608	6.93E-87
								AKR7A2	2.79E-100	-0.284649473	0.402	0.554	5.99E-96
								ATP5MC1	3.12E-94	-0.284400394	0.558	0.685	6.68E-90
								ARHGAP10	6.66E-157	-0.284371922	0.097	0.254	1.43E-152
								C1orf53	3.81E-99	-0.28357523	0.154	0.286	8.17E-95
								CALM2	3.78E-95	-0.282408274	0.918	0.945	8.09E-91
								DLL1	1.88E-119	-0.280842165	0.11	0.246	4.02E-115
								MYO10	3.03E-62	-0.280803378	0.535	0.639	6.49E-58
								HMGN1	1.24E-156	-0.280588384	0.933	0.959	2.67E-152
								ATP6V1G1	2.27E-104	-0.280499518	0.815	0.882	4.87E-100
								FAM92A	1.55E-110	-0.279845543	0.266	0.427	3.31E-106
								BSG	6.08E-94	-0.278725954	0.8	0.861	1.30E-89
								SNX3	1.44E-101	-0.278600167	0.463	0.611	3.10E-97
								GULP1	4.85E-105	-0.278281382	0.243	0.395	1.04E-100
								ZNF503-AS2	1.64E-154	-0.278057086	0.061	0.2	3.51E-150
								SOX3	1.37E-66	-0.277762094	0.216	0.325	2.95E-62
								COMMD4	1.98E-85	-0.277700481	0.51	0.638	4.24E-81
								SEPT7	1.97E-113	-0.277284629	0.828	0.887	4.22E-109
								SMS	8.18E-63	-0.277026078	0.496	0.605	1.75E-58
								SNRPB	2.76E-121	-0.276717318	0.86	0.909	5.93E-117
								DUT	1.04E-47	-0.276447038	0.64	0.725	2.22E-43
								POLR2J	1.44E-87	-0.276343357	0.608	0.724	3.08E-83
								ITGAE	3.73E-96	-0.275884803	0.352	0.504	7.99E-92
								XRCC5	1.84E-118	-0.275782071	0.889	0.926	3.94E-114
								DNAJC1	4.51E-62	-0.275618361	0.257	0.363	9.67E-58
								PARP1	1.54E-87	-0.274973575	0.764	0.846	3.29E-83
								ATP6V0B	1.46E-89	-0.274874332	0.477	0.613	3.12E-85
								MTDH	7.80E-93	-0.274867852	0.539	0.672	1.67E-88
								EMID1	2.75E-164	-0.274710576	0.072	0.223	5.89E-160
								CENPW	6.49E-55	-0.274209252	0.523	0.614	1.39E-50
								BLOC1S1	1.31E-93	-0.273237165	0.479	0.62	2.82E-89
								RAN	2.35E-179	-0.271269188	0.963	0.972	5.04E-175
								PSMC5	9.65E-88	-0.271097293	0.651	0.76	2.07E-83
								DTYMK	1.65E-74	-0.271056976	0.537	0.652	3.53E-70
								CLSPN	8.12E-60	-0.2705389	0.43	0.544	1.74E-55
								PRPSAP1	8.69E-106	-0.270380844	0.239	0.388	1.86E-101
								UBE2L3	2.40E-82	-0.270312595	0.572	0.696	5.14E-78
								PSMB5	2.82E-93	-0.270151681	0.779	0.852	6.04E-89
								RTN4	1.46E-78	-0.270060373	0.735	0.806	3.13E-74
								IFT57	1.55E-62	-0.268685595	0.534	0.641	3.32E-58
								TUBB2A	1.65E-76	-0.268032121	0.202	0.323	3.54E-72
								NPR3	7.17E-178	-0.267602562	0.015	0.131	1.54E-173
								ARL6IP1	3.05E-42	-0.267576548	0.548	0.644	6.54E-38
								TPRKB	3.05E-86	-0.267513458	0.541	0.669	6.54E-82
								UBC	2.28E-66	-0.266560018	0.81	0.846	4.88E-62
								FAM217B	2.13E-103	-0.26651054	0.159	0.295	4.56E-99
								WASF1	2.44E-78	-0.266316783	0.242	0.365	5.22E-74
								POMP	1.24E-94	-0.266092592	0.774	0.853	2.66E-90
								STRAP	6.66E-85	-0.26464489	0.708	0.808	1.43E-80
								EBNA1BP2	2.08E-82	-0.264218197	0.317	0.452	4.46E-78
								MRPL40	1.05E-99	-0.264167396	0.291	0.442	2.25E-95
								DYNLL1	1.07E-89	-0.264152258	0.914	0.949	2.29E-85
								MTPN	1.03E-76	-0.263971835	0.662	0.757	2.21E-72
								PHPT1	5.57E-95	-0.263795502	0.888	0.929	1.19E-90
								DNAJA1	1.21E-79	-0.261977409	0.784	0.854	2.59E-75
								SEMA3A	5.43E-80	-0.261329143	0.224	0.351	1.16E-75
								GTF3A	6.75E-81	-0.261244252	0.405	0.54	1.45E-76
								UBE2I	7.60E-88	-0.260733304	0.765	0.837	1.63E-83
								SRSF9	7.95E-110	-0.260348963	0.874	0.918	1.71E-105
								BDH2	2.60E-110	-0.260052477	0.182	0.331	5.57E-106
								TSPAN5	7.38E-74	-0.259353141	0.324	0.45	1.58E-69
								TMED9	4.24E-81	-0.259303386	0.476	0.607	9.08E-77
								WFIKKN1	3.68E-96	-0.259066753	0.201	0.338	7.88E-92
								DKK1	3.33E-97	-0.259012904	0.037	0.128	7.13E-93
								PIK3R1	1.71E-73	-0.258861248	0.244	0.367	3.68E-69
								SRSF5	8.41E-92	-0.258415542	0.863	0.913	1.80E-87
								NDUFC2	5.48E-81	-0.258231977	0.764	0.841	1.17E-76
								NIFK	1.18E-65	-0.257725153	0.55	0.661	2.54E-61
								PLEKHO1	7.40E-92	-0.257670408	0.331	0.477	1.59E-87
								GINS2	1.87E-57	-0.256271669	0.479	0.586	4.01E-53
								BRI3	3.76E-64	-0.256118829	0.753	0.819	8.06E-60
								AL139246.5	4.19E-148	-0.255923656	0.017	0.119	8.99E-144
								CDK5RAP3	2.88E-80	-0.255511279	0.322	0.456	6.17E-76
								WDR83OS	6.17E-86	-0.255083525	0.766	0.843	1.32E-81
								COPE	3.53E-74	-0.25487363	0.746	0.83	7.56E-70
								DAD1	1.48E-81	-0.253487192	0.713	0.8	3.18E-77
								FAM89B	6.63E-106	-0.253486118	0.165	0.306	1.42E-101
								YBX1	2.09E-193	-0.253469738	0.981	0.985	4.49E-189
								UQCRC1	2.79E-72	-0.25343892	0.392	0.519	5.98E-68
								CDC26	9.63E-75	-0.252240691	0.482	0.61	2.06E-70
								ARPC3	5.72E-82	-0.251909622	0.79	0.857	1.23E-77
								PLS3	8.94E-97	-0.251882104	0.212	0.354	1.92E-92
								TSC22D1	1.52E-41	-0.251744903	0.758	0.798	3.26E-37
								PCNA	3.37E-48	-0.251543838	0.552	0.652	7.22E-44
								PIN1	2.04E-67	-0.251434885	0.557	0.665	4.38E-63
								SOD1	1.22E-68	-0.251309273	0.767	0.841	2.62E-64
								CALR	1.05E-51	-0.250988725	0.792	0.84	2.24E-47
								RANBP1	2.05E-88	-0.250894192	0.892	0.927	4.40E-84
								ZNF428	2.21E-67	-0.250001033	0.565	0.684	4.74E-63
