## Supplementary Table 4 for "Morphodynamics of human early brain organoid development"

Annotation Cluster 1	Enrichment Score: 3.202339113201076
Category	Term	Count	%	PValue	Genes	List Total	Pop Hits	Pop Total	Fold Enrichment	Bonferroni	Benjamini	FDR
KEGG_PATHWAY	hsa04310:Wnt signaling pathway	10	5.780346821	3.75E-05	MAPK10, TLE4, PPP3CA, SFRP1, CCND2, FZD5, FRZB, CTNNBIP1, FZD8, LGR4	83	171	8465	5.964207708	7.78E-03	3.92E-03	3.85E-03
GOTERM_BP_DIRECT	GO:0035567~non-canonical Wnt signaling pathway	4	2.312138728	9.42E-04	SFRP1, FZD5, FRZB, FZD8	166	23	19414	20.33944474	0.739478469	0.1492771	0.148125594
GOTERM_BP_DIRECT	GO:0060070~canonical Wnt signaling pathway	6	3.468208092	1.79E-03	SFRP1, FZD5, FRZB, HESX1, FZD8, FGF2	166	102	19414	6.879518072	9.23E-01	1.70E-01	1.69E-01
GOTERM_MF_DIRECT	GO:0017147~Wnt-protein binding	4	2.312138728	2.45E-03	SFRP1, FZD5, FRZB, FZD8	161	32	18945	14.70885093	0.572011417	0.169523765	0.169523765
Annotation Cluster 2	Enrichment Score: 2.5485513090498815
Category	Term	Count	%	PValue	Genes	List Total	Pop Hits	Pop Total	Fold Enrichment	Bonferroni	Benjamini	FDR
GOTERM_BP_DIRECT	GO:0001658~branching involved in ureteric bud morphogenesis	7	4.046242775	1.86E-06	SALL1, FGF8, CTNNBIP1, GREB1L, FGF2, PAX2, PBX1	166	44	19414	18.60596933	0.002649395	0.002651049	0.002630599
GOTERM_BP_DIRECT	GO:0072089~stem cell proliferation	4	2.312138728	7.00E-03	TRIM71, FGF8, FGF2, PBX1	166	46	19414	10.16972237	0.999955796	0.293663343	0.291398058
GOTERM_BP_DIRECT	GO:2000648~positive regulation of stem cell proliferation	3	1.734104046	4.33E-02	FGF8, FGF2, PBX1	166	39	19414	8.996292864	1	0.802531768	0.79634113
GOTERM_BP_DIRECT	GO:0009887~animal organ morphogenesis	4	2.312138728	1.13E-01	SEMA6A, FGF8, FGF2, PBX1	166	138	19414	3.389907456	1	1	0.992982456
Annotation Cluster 3	Enrichment Score: 2.183108650606584
Category	Term	Count	%	PValue	Genes	List Total	Pop Hits	Pop Total	Fold Enrichment	Bonferroni	Benjamini	FDR
KEGG_PATHWAY	hsa04310:Wnt signaling pathway	10	5.780346821	3.75E-05	MAPK10, TLE4, PPP3CA, SFRP1, CCND2, FZD5, FRZB, CTNNBIP1, FZD8, LGR4	83	171	8465	5.964207708	0.007776361	0.00392207	0.003847006
GOTERM_BP_DIRECT	GO:0030178~negative regulation of Wnt signaling pathway	4	2.312138728	1.03E-02	SFRP1, FRZB, CTNNBIP1, SHISA2	166	53	19414	8.826551489	0.999999643	0.378397994	0.375479076
GOTERM_BP_DIRECT	GO:0090090~negative regulation of canonical Wnt signaling pathway	5	2.89017341	5.63E-02	SOX2, TLE4, SFRP1, FRZB, CTNNBIP1	166	169	19414	3.46011264	1	0.870704946	0.863988428
GOTERM_BP_DIRECT	GO:0016055~Wnt signaling pathway	5	2.89017341	8.46E-02	TLE4, SFRP1, FRZB, CTNNBIP1, FERMT2	166	195	19414	2.998764288	1	0.962348928	0.954925479
Annotation Cluster 4	Enrichment Score: 1.9734780132857164
Category	Term	Count	%	PValue	Genes	List Total	Pop Hits	Pop Total	Fold Enrichment	Bonferroni	Benjamini	FDR
KEGG_PATHWAY	hsa04550:Signaling pathways regulating pluripotency of stem cells	10	5.780346821	8.95E-06	SOX2, SMAD2, FZD5, ID1, HESX1, FZD8, PIK3R3, FGF2, ACVR2B, FGFR1	83	143	8465	7.132024602	0.001860599	0.001871278	0.001835464
KEGG_PATHWAY	hsa05205:Proteoglycans in cancer	9	5.202312139	7.92E-04	SMAD2, ITGB5, FZD5, FZD8, PIK3R3, ANK2, FGF2, EIF4B, FGFR1	83	205	8465	4.477519835	0.151864136	0.041360205	0.040568622
KEGG_PATHWAY	hsa05200:Pathways in cancer	13	7.514450867	4.83E-03	SMAD2, FZD5, MGST1, SLC2A1, FZD8, PIK3R3, FGF2, MAPK10, BCL2L11, FGF8, CCND2, CKS2, FGFR1	83	531	8465	2.496880176	0.634405812	0.144089618	0.141331922
KEGG_PATHWAY	hsa05224:Breast cancer	6	3.468208092	1.38E-02	FGF8, FZD5, FZD8, PIK3R3, FGF2, FGFR1	83	147	8465	4.162773543	0.944533438	0.304466994	0.298639875
KEGG_PATHWAY	hsa05226:Gastric cancer	6	3.468208092	0.014567799	SMAD2, FGF8, FZD5, FZD8, PIK3R3, FGF2	83	149	8465	4.106897388	0.95275412	0.304466994	0.298639875
KEGG_PATHWAY	hsa04150:mTOR signaling pathway	5	2.89017341	0.064368611	FZD5, DDIT4, FZD8, PIK3R3, EIF4B	83	156	8465	3.268844609	0.999999023	0.480465706	0.47127019
KEGG_PATHWAY	hsa05225:Hepatocellular carcinoma	5	2.89017341	0.079736399	SMAD2, FZD5, MGST1, FZD8, PIK3R3	83	168	8465	3.035355709	0.999999969	0.53757766	0.527289092
KEGG_PATHWAY	hsa04810:Regulation of actin cytoskeleton	5	2.89017341	0.181322878	FGF8, ITGB5, PIK3R3, FGF2, FGFR1	83	229	8465	2.226811175	1	0.757929629	0.743423799
GOTERM_MF_DIRECT	GO:0031625~ubiquitin protein ligase binding	5	2.89017341	0.270602786	SMAD2, FZD5, TXNIP, FZD8, UBXN7	161	312	18945	1.885750119	1	1	1
Annotation Cluster 5	Enrichment Score: 1.5557946723861582
Category	Term	Count	%	PValue	Genes	List Total	Pop Hits	Pop Total	Fold Enrichment	Bonferroni	Benjamini	FDR
GOTERM_CC_DIRECT	GO:0005667~transcription factor complex	8	4.624277457	0.002818285	SOX2, TLE4, SMAD2, NR6A1, SIX3, HMGA1, TCF4, PBX1	168	231	20624	4.251494537	0.546261373	0.135964249	0.133536316
GOTERM_BP_DIRECT	GO:0045944~positive regulation of transcription from RNA polymerase II promoter	21	12.13872832	0.003691674	SMAD2, FZD5, RAX, HMGA1, PSIP1, ARID3A, FGF2, SOX21, PAX2, PBX1, SOX2, PPP3CA, NR6A1, SALL1, MAF, SALL2, LHX2, SIX3, TCF4, PHIP, SSBP2	166	1222	19414	2.009810108	0.994896187	0.267725235	0.265660034
GOTERM_MF_DIRECT	GO:0001228~transcriptional activator activity, RNA polymerase II transcription regulatory region sequence-specific binding	11	6.358381503	0.007407239	SOX2, SMAD2, NR6A1, MAF, SALL2, LHX2, SIX3, RAX, TCF4, SOX21, PBX1	161	477	18945	2.713582562	0.923651266	0.366129238	0.366129238
GOTERM_CC_DIRECT	GO:0000785~chromatin	16	9.248554913	0.024166065	SMAD2, USP44, RAX, HMGA1, SOX21, PAX2, PBX1, SOX2, NR6A1, CCND2, MAF, LHX2, SIX3, ENC1, HESX1, TCF4	168	1053	20624	1.865328088	0.99894012	0.409922269	0.402602228
GOTERM_MF_DIRECT	GO:0000978~RNA polymerase II core promoter proximal region sequence-specific DNA binding	18	10.40462428	0.028341607	SMAD2, RAX, HMGA1, ZIC5, SOX21, PAX2, PBX1, SOX2, NR6A1, SALL1, MAF, SALL2, ZIC2, LHX2, SIX3, HESX1, TCF4, FEZF1	161	1217	18945	1.740406355	0.999952169	0.700442582	0.700442582
GOTERM_MF_DIRECT	GO:0003700~transcription factor activity, sequence-specific DNA binding	10	5.780346821	0.049789077	SOX2, SMAD2, NR6A1, MAF, ZIC2, TCF4, FEZF1, SOX21, PAX2, PBX1	161	563	18945	2.090067628	0.999999979	0.861351031	0.861351031
GOTERM_MF_DIRECT	GO:0003677~DNA binding	19	10.98265896	0.054881112	SMAD2, MYEF2, RAX, HMGA1, ARID3A, SOX21, PAX2, PBX1, SOX2, TAF1D, NR6A1, MAF, ZIC2, LHX2, SIX3, AKAP9, HESX1, DNMT3B, TCF4	161	1421	18945	1.57336055	0.999999997	0.904231651	0.904231651
GOTERM_MF_DIRECT	GO:1990837~sequence-specific double-stranded DNA binding	9	5.202312139	0.101841554	NR6A1, MAF, SIX3, HESX1, RAX, TCF4, ZIC5, PAX2, PBX1	161	559	18945	1.89452105	1	1	1
GOTERM_MF_DIRECT	GO:0000981~RNA polymerase II transcription factor activity, sequence-specific DNA binding	16	9.248554913	0.125558093	SMAD2, RAX, ZIC5, SOX21, PAX2, PBX1, SOX2, NR6A1, SALL1, MAF, SALL2, ZIC2, LHX2, SIX3, HESX1, TCF4	161	1283	18945	1.467445767	1	1	1
GOTERM_BP_DIRECT	GO:0006357~regulation of transcription from RNA polymerase II promoter	20	11.56069364	0.150048433	MYEF2, RAX, PSIP1, ARID3A, ZIC5, SOX21, PAX2, PBX1, NR6A1, SALL1, MAF, SALL2, ZIC2, LHX2, SIX3, CKS2, HESX1, TCF4, PHIP, FEZF1	166	1732	19414	1.350482762	1	1	0.992982456
Annotation Cluster 6	Enrichment Score: 1.5060190467432228
Category	Term	Count	%	PValue	Genes	List Total	Pop Hits	Pop Total	Fold Enrichment	Bonferroni	Benjamini	FDR
GOTERM_BP_DIRECT	GO:0006096~glycolytic process	4	2.312138728	0.007001791	LDHA, PGAM1, PGK1, ENO1	166	46	19414	10.16972237	0.999955796	0.293663343	0.291398058
GOTERM_BP_DIRECT	GO:0061621~canonical glycolysis	3	1.734104046	0.010046166	PGAM1, PGK1, ENO1	166	18	19414	19.49196787	0.999999447	0.376995612	0.374087511
KEGG_PATHWAY	hsa04066:HIF-1 signaling pathway	5	2.89017341	0.021120664	LDHA, SLC2A1, PGK1, PIK3R3, ENO1	83	109	8465	4.678346413	0.988205882	0.367851559	0.360811337
KEGG_PATHWAY	hsa00010:Glycolysis / Gluconeogenesis	4	2.312138728	0.026926651	LDHA, PGAM1, PGK1, ENO1	83	67	8465	6.088832944	0.996577998	0.375177998	0.367997558
KEGG_PATHWAY	hsa01230:Biosynthesis of amino acids	4	2.312138728	0.035935787	PGAM1, PGK1, ENO1, BCAT1	83	75	8465	5.43935743	0.999505644	0.395293655	0.387728226
GOTERM_BP_DIRECT	GO:0006094~gluconeogenesis	3	1.734104046	0.065123248	PGAM1, PGK1, ENO1	166	49	19414	7.160314728	1	0.905169989	0.898187612
KEGG_PATHWAY	hsa01200:Carbon metabolism	3	1.734104046	0.306551939	PGAM1, PGK1, ENO1	83	115	8465	2.660555265	1	0.970747808	0.952168903
Annotation Cluster 7	Enrichment Score: 1.3993705738653879
Category	Term	Count	%	PValue	Genes	List Total	Pop Hits	Pop Total	Fold Enrichment	Bonferroni	Benjamini	FDR
KEGG_PATHWAY	hsa04151:PI3K-Akt signaling pathway	12	6.936416185	5.70E-04	BCL2L11, FGF8, CCND2, ITGB5, PPP2R2B, DDIT4, TNC, PIK3R3, EFNA5, FGF2, EIF4B, FGFR1	83	354	8465	3.457218705	0.111785419	0.039692633	0.038932965
GOTERM_BP_DIRECT	GO:0008543~fibroblast growth factor receptor signaling pathway	4	2.312138728	0.013218504	TRIM71, FGF8, FGF2, FGFR1	166	58	19414	8.065641878	0.999999994	0.449727269	0.446258125
KEGG_PATHWAY	hsa05224:Breast cancer	6	3.468208092	0.013807515	FGF8, FZD5, FZD8, PIK3R3, FGF2, FGFR1	83	147	8465	4.162773543	0.944533438	0.304466994	0.298639875
KEGG_PATHWAY	hsa05226:Gastric cancer	6	3.468208092	0.014567799	SMAD2, FGF8, FZD5, FZD8, PIK3R3, FGF2	83	149	8465	4.106897388	0.95275412	0.304466994	0.298639875
KEGG_PATHWAY	hsa04010:MAPK signaling pathway	8	4.624277457	0.026655411	MAPK10, PPP3CA, FGF8, TAOK1, HSPB1, EFNA5, FGF2, FGFR1	83	302	8465	2.701667598	0.996373759	0.375177998	0.367997558
KEGG_PATHWAY	hsa05218:Melanoma	4	2.312138728	0.032396059	FGF8, PIK3R3, FGF2, FGFR1	83	72	8465	5.665997323	0.998940486	0.376154246	0.368955122
KEGG_PATHWAY	hsa04015:Rap1 signaling pathway	6	3.468208092	0.052609813	FGF8, ID1, PIK3R3, EFNA5, FGF2, FGFR1	83	210	8465	2.91394148	0.999986878	0.439818038	0.431400468
KEGG_PATHWAY	hsa04014:Ras signaling pathway	6	3.468208092	0.078353386	MAPK10, FGF8, PIK3R3, EFNA5, FGF2, FGFR1	83	236	8465	2.592914029	0.999999957	0.53757766	0.527289092
GOTERM_BP_DIRECT	GO:0001934~positive regulation of protein phosphorylation	5	2.89017341	0.109445567	FGF8, CCND2, PIK3R3, EFNA5, FGF2	166	213	19414	2.745347588	1	1	0.992982456
KEGG_PATHWAY	hsa04810:Regulation of actin cytoskeleton	5	2.89017341	0.181322878	FGF8, ITGB5, PIK3R3, FGF2, FGFR1	83	229	8465	2.226811175	1	0.757929629	0.743423799
KEGG_PATHWAY	hsa05207:Chemical carcinogenesis - receptor activation	4	2.312138728	0.338044143	FGF8, MGST1, PIK3R3, FGF2	83	212	8465	1.924300977	1	0.99508769	0.976042949
KEGG_PATHWAY	hsa04020:Calcium signaling pathway	4	2.312138728	0.445810384	PPP3CA, FGF8, FGF2, FGFR1	83	253	8465	1.612457736	1	1	0.985576923
Annotation Cluster 8	Enrichment Score: 1.0399249785063467
Category	Term	Count	%	PValue	Genes	List Total	Pop Hits	Pop Total	Fold Enrichment	Bonferroni	Benjamini	FDR
KEGG_PATHWAY	hsa05166:Human T-cell leukemia virus 1 infection	7	4.046242775	0.020371487	MAPK10, SMAD2, PPP3CA, XPO1, CCND2, SLC2A1, PIK3R3	83	222	8465	3.215836318	0.986171508	0.367851559	0.360811337
KEGG_PATHWAY	hsa05415:Diabetic cardiomyopathy	6	3.468208092	0.046676735	MAPK10, SMAD2, NDUFA3, SLC2A1, PIK3R3, COX7C	83	203	8465	3.014422221	0.999951921	0.439818038	0.431400468
KEGG_PATHWAY	hsa05210:Colorectal cancer	4	2.312138728	0.050536976	MAPK10, SMAD2, BCL2L11, PIK3R3	83	86	8465	4.743625665	0.999979325	0.439818038	0.431400468
KEGG_PATHWAY	hsa05142:Chagas disease	4	2.312138728	0.076096533	MAPK10, SMAD2, PPP2R2B, PIK3R3	83	102	8465	3.999527522	0.999999929	0.53757766	0.527289092
KEGG_PATHWAY	hsa04931:Insulin resistance	4	2.312138728	0.086903559	MAPK10, SLC2A1, OGA, PIK3R3	83	108	8465	3.777331548	0.999999994	0.550389208	0.539855443
KEGG_PATHWAY	hsa05212:Pancreatic cancer	3	1.734104046	0.167586084	MAPK10, SMAD2, PIK3R3	83	76	8465	4.025840203	1	0.757929629	0.743423799
KEGG_PATHWAY	hsa04933:AGE-RAGE signaling pathway in diabetic complications	3	1.734104046	0.252572615	MAPK10, SMAD2, PIK3R3	83	100	8465	3.059638554	1	0.932783341	0.914931028
KEGG_PATHWAY	hsa04926:Relaxin signaling pathway	3	1.734104046	0.356320716	MAPK10, SMAD2, PIK3R3	83	129	8465	2.371812833	1	1	0.985576923
Annotation Cluster 9	Enrichment Score: 1.0074284843015031
Category	Term	Count	%	PValue	Genes	List Total	Pop Hits	Pop Total	Fold Enrichment	Bonferroni	Benjamini	FDR
KEGG_PATHWAY	hsa05166:Human T-cell leukemia virus 1 infection	7	4.046242775	0.020371487	MAPK10, SMAD2, PPP3CA, XPO1, CCND2, SLC2A1, PIK3R3	83	222	8465	3.215836318	0.986171508	0.367851559	0.360811337
KEGG_PATHWAY	hsa04068:FoxO signaling pathway	5	2.89017341	0.03797529	MAPK10, BCL2L11, CCND2, BNIP3, PIK3R3	83	131	8465	3.892669916	0.999681774	0.396841778	0.38924672
KEGG_PATHWAY	hsa05210:Colorectal cancer	4	2.312138728	0.050536976	MAPK10, SMAD2, BCL2L11, PIK3R3	83	86	8465	4.743625665	0.999979325	0.439818038	0.431400468
KEGG_PATHWAY	hsa04932:Non-alcoholic fatty liver disease	5	2.89017341	0.063165565	MAPK10, BCL2L11, NDUFA3, PIK3R3, COX7C	83	155	8465	3.289933929	0.999998724	0.480465706	0.47127019
KEGG_PATHWAY	hsa04510:Focal adhesion	5	2.89017341	0.133711964	MAPK10, CCND2, ITGB5, TNC, PIK3R3	83	203	8465	2.512018517	1	0.728196455	0.714259681
KEGG_PATHWAY	hsa04210:Apoptosis	4	2.312138728	0.144826901	MAPK10, BCL2L11, TUBA1A, PIK3R3	83	136	8465	2.999645641	1	0.742298862	0.728092185
KEGG_PATHWAY	hsa04917:Prolactin signaling pathway	3	1.734104046	0.14720132	MAPK10, CCND2, PIK3R3	83	70	8465	4.37091222	1	0.742298862	0.728092185
KEGG_PATHWAY	hsa05169:Epstein-Barr virus infection	4	2.312138728	0.311375196	MAPK10, BCL2L11, CCND2, PIK3R3	83	202	8465	2.019563402	1	0.971304715	0.952715151
KEGG_PATHWAY	hsa05162:Measles	3	1.734104046	0.391124447	MAPK10, CCND2, PIK3R3	83	139	8465	2.201178816	1	1	0.985576923
Annotation Cluster 10	Enrichment Score: 0.9065937385706325
Category	Term	Count	%	PValue	Genes	List Total	Pop Hits	Pop Total	Fold Enrichment	Bonferroni	Benjamini	FDR
KEGG_PATHWAY	hsa05010:Alzheimer disease	10	5.780346821	0.011621002	MAPK10, RTN3, PPP3CA, TUBA1A, FZD5, KIF5C, NDUFA3, FZD8, PIK3R3, COX7C	83	384	8465	2.655936245	0.912079569	0.303598668	0.297788167
KEGG_PATHWAY	hsa05415:Diabetic cardiomyopathy	6	3.468208092	0.046676735	MAPK10, SMAD2, NDUFA3, SLC2A1, PIK3R3, COX7C	83	203	8465	3.014422221	0.999951921	0.439818038	0.431400468
KEGG_PATHWAY	hsa05020:Prion disease	7	4.046242775	0.048571719	MAPK10, PPP3CA, TUBA1A, KIF5C, NDUFA3, PIK3R3, COX7C	83	273	8465	2.615075687	0.999968215	0.439818038	0.431400468
KEGG_PATHWAY	hsa04932:Non-alcoholic fatty liver disease	5	2.89017341	0.063165565	MAPK10, BCL2L11, NDUFA3, PIK3R3, COX7C	83	155	8465	3.289933929	0.999998724	0.480465706	0.47127019
KEGG_PATHWAY	hsa05208:Chemical carcinogenesis - reactive oxygen species	5	2.89017341	0.169854509	MAPK10, NDUFA3, MGST1, PIK3R3, COX7C	83	223	8465	2.286725377	1	0.757929629	0.743423799
KEGG_PATHWAY	hsa05022:Pathways of neurodegeneration - multiple diseases	8	4.624277457	0.177048855	MAPK10, PPP3CA, TUBA1A, FZD5, KIF5C, NDUFA3, FZD8, COX7C	83	476	8465	1.714083224	1	0.757929629	0.743423799
KEGG_PATHWAY	hsa05012:Parkinson disease	5	2.89017341	0.256957844	MAPK10, TUBA1A, KIF5C, NDUFA3, COX7C	83	266	8465	1.917066763	1	0.932783341	0.914931028
KEGG_PATHWAY	hsa05014:Amyotrophic lateral sclerosis	6	3.468208092	0.276964589	PPP3CA, TUBA1A, KIF5C, NDUFA3, NRG1, COX7C	83	364	8465	1.681120085	1	0.932783341	0.914931028
KEGG_PATHWAY	hsa05016:Huntington disease	5	2.89017341	0.344492895	MAPK10, TUBA1A, KIF5C, NDUFA3, COX7C	83	306	8465	1.666469801	1	0.999986319	0.980847825
KEGG_PATHWAY	hsa05132:Salmonella infection	3	1.734104046	0.700193578	MAPK10, TUBA1A, KIF5C	83	249	8465	1.228770504	1	1	0.985576923
Annotation Cluster 11	Enrichment Score: 0.7946827886993519
Category	Term	Count	%	PValue	Genes	List Total	Pop Hits	Pop Total	Fold Enrichment	Bonferroni	Benjamini	FDR
KEGG_PATHWAY	hsa04068:FoxO signaling pathway	5	2.89017341	0.03797529	MAPK10, BCL2L11, CCND2, BNIP3, PIK3R3	83	131	8465	3.892669916	0.999681774	0.396841778	0.38924672
KEGG_PATHWAY	hsa04140:Autophagy - animal	4	2.312138728	0.156273445	MAPK10, BNIP3, DDIT4, PIK3R3	83	141	8465	2.893275229	1	0.742298862	0.728092185
KEGG_PATHWAY	hsa05131:Shigellosis	3	1.734104046	0.695929671	MAPK10, BNIP3, PIK3R3	83	247	8465	1.238720062	1	1	0.985576923
Annotation Cluster 12	Enrichment Score: 0.7274473380840258
Category	Term	Count	%	PValue	Genes	List Total	Pop Hits	Pop Total	Fold Enrichment	Bonferroni	Benjamini	FDR
KEGG_PATHWAY	hsa05166:Human T-cell leukemia virus 1 infection	7	4.046242775	0.020371487	MAPK10, SMAD2, PPP3CA, XPO1, CCND2, SLC2A1, PIK3R3	83	222	8465	3.215836318	0.986171508	0.367851559	0.360811337
KEGG_PATHWAY	hsa05020:Prion disease	7	4.046242775	0.048571719	MAPK10, PPP3CA, TUBA1A, KIF5C, NDUFA3, PIK3R3, COX7C	83	273	8465	2.615075687	0.999968215	0.439818038	0.431400468
KEGG_PATHWAY	hsa04660:T cell receptor signaling pathway	3	1.734104046	0.26697975	MAPK10, PPP3CA, PIK3R3	83	104	8465	2.941960148	1	0.932783341	0.914931028
KEGG_PATHWAY	hsa04625:C-type lectin receptor signaling pathway	3	1.734104046	0.26697975	MAPK10, PPP3CA, PIK3R3	83	104	8465	2.941960148	1	0.932783341	0.914931028
KEGG_PATHWAY	hsa05167:Kaposi sarcoma-associated herpesvirus infection	4	2.312138728	0.290100082	MAPK10, PPP3CA, PIK3R3, FGF2	83	194	8465	2.102844367	1	0.932783341	0.914931028
KEGG_PATHWAY	hsa05170:Human immunodeficiency virus 1 infection	4	2.312138728	0.338044143	MAPK10, BST2, PPP3CA, PIK3R3	83	212	8465	1.924300977	1	0.99508769	0.976042949
KEGG_PATHWAY	hsa04380:Osteoclast differentiation	3	1.734104046	0.35280115	MAPK10, PPP3CA, PIK3R3	83	128	8465	2.39034262	1	1	0.985576923
KEGG_PATHWAY	hsa05417:Lipid and atherosclerosis	3	1.734104046	0.620879325	MAPK10, PPP3CA, PIK3R3	83	215	8465	1.4230877	1	1	0.985576923
Annotation Cluster 13	Enrichment Score: 0.25488987067581215
Category	Term	Count	%	PValue	Genes	List Total	Pop Hits	Pop Total	Fold Enrichment	Bonferroni	Benjamini	FDR
GOTERM_BP_DIRECT	GO:0006468~protein phosphorylation	7	4.046242775	0.305133188	MAPK10, SMAD2, EPHA4, IGFBP3, TAOK1, ACVR2B, FGFR1	166	536	19414	1.527355691	1	1	0.992982456
GOTERM_BP_DIRECT	GO:0046777~protein autophosphorylation	3	1.734104046	0.454783597	EPHA4, TAOK1, FGFR1	166	179	19414	1.960086155	1	1	0.992982456
GOTERM_MF_DIRECT	GO:0004712~protein serine/threonine/tyrosine kinase activity	4	2.312138728	0.721866932	EPHA4, TAOK1, ACVR2B, FGFR1	161	440	18945	1.069734613	1	1	1
GOTERM_MF_DIRECT	GO:0005524~ATP binding	9	5.202312139	0.954309244	MAPK10, EIF4A2, EPHA4, UBE2H, KIF5C, TAOK1, PGK1, ACVR2B, FGFR1	161	1543	18945	0.686349493	1	1	1
Annotation Cluster 14	Enrichment Score: 0.2138761518847354
Category	Term	Count	%	PValue	Genes	List Total	Pop Hits	Pop Total	Fold Enrichment	Bonferroni	Benjamini	FDR
GOTERM_BP_DIRECT	GO:0007189~adenylate cyclase-activating G-protein coupled receptor signaling pathway	3	1.734104046	0.312428308	ADGRL1, S1PR3, LGR4	166	133	19414	2.638010689	1	1	0.992982456
GOTERM_MF_DIRECT	GO:0004930~G-protein coupled receptor activity	6	3.468208092	0.79754185	ADGRV1, FZD5, FZD8, ADGRL1, S1PR3, LGR4	161	785	18945	0.899394707	1	1	1
GOTERM_BP_DIRECT	GO:0007186~G-protein coupled receptor signaling pathway	6	3.468208092	0.915941394	ADGRV1, FZD5, FZD8, ADGRL1, S1PR3, LGR4	166	961	19414	0.730188182	1	1	0.992982456
