## Supplementary Table 5 for "Morphodynamics of human early brain organoid development"

Annotation Cluster 1	Enrichment Score: 4.213087106431524
Category	Term	Count	%	PValue	Genes	List Total	Pop Hits	Pop Total	Fold Enrichment	Bonferroni	Benjamini	FDR
KEGG_PATHWAY	hsa05012:Parkinson disease	24	8.480565371	2.52E-10	HSPA5, NDUFA11, ATP5MC3, NDUFC2, PARK7, COX5A, PSMA7, ATP5MC1, UBE2L3, SOD1, PSMD8, PSMB6, PSMC5, TUBB2B, TUBB2A, PSMA4, PSMB5, UBB, PSMB3, UBC, PSMB1, UQCRC1, CALM1, CALM2	152	266	8465	5.024732885	6.29E-08	6.32E-08	5.97E-08
KEGG_PATHWAY	hsa05022:Pathways of neurodegeneration - multiple diseases	30	10.60070671	3.92E-09	WNT2B, NDUFA11, ATP5MC3, PARK7, COX5A, PSMA7, ATP5MC1, UBE2L3, PSMD8, PSMB6, PSMB5, UBB, PSMB3, UBC, PSMB1, IFT57, WNT4, NOS2, HSPA5, WNT7B, NDUFC2, DKK1, SOD1, PSMC5, TUBB2B, TUBB2A, PSMA4, UQCRC1, CALM1, CALM2	152	476	8465	3.509923706	9.80E-07	4.92E-07	4.65E-07
GOTERM_BP_DIRECT	GO:0090090~negative regulation of canonical Wnt signaling pathway	16	5.653710247	1.05E-08	TLE1, TPBG, IGFBP2, SOX10, DKK1, GLI3, PSMA7, PSMB6, PSMA4, SFRP2, PSMB5, CDH2, MDK, PSMB3, PSMB1, GPC3	264	169	19414	6.962166039	2.30E-05	2.30E-05	2.26E-05
KEGG_PATHWAY	hsa05010:Alzheimer disease	25	8.833922261	6.45E-08	WNT2B, NDUFA11, ATP5MC3, PIK3R1, COX5A, RTN4, PSMA7, ATP5MC1, PSMD8, PSMB6, PSMB5, PSMB3, PSMB1, WNT4, NOS2, WNT7B, NDUFC2, DKK1, PSMC5, TUBB2B, TUBB2A, PSMA4, UQCRC1, CALM1, CALM2	152	384	8465	3.62570244	1.61E-05	5.40E-06	5.10E-06
KEGG_PATHWAY	hsa03050:Proteasome	9	3.180212014	1.25E-06	PSMD8, PSMB6, PSMC5, PSMA4, PSMB5, PSMB3, PSMB1, POMP, PSMA7	152	46	8465	10.89602403	3.13E-04	7.81E-05	7.37E-05
KEGG_PATHWAY	hsa05020:Prion disease	19	6.713780919	1.56E-06	HSPA5, NDUFA11, ATP5MC3, NDUFC2, PIK3R1, COX5A, PSMA7, ATP5MC1, SOD1, PSMD8, PSMB6, PSMC5, TUBB2B, TUBB2A, PSMA4, PSMB5, PSMB3, PSMB1, UQCRC1	152	273	8465	3.875915751	3.89E-04	7.81E-05	7.37E-05
GOTERM_BP_DIRECT	GO:0043488~regulation of mRNA stability	9	3.180212014	1.83E-06	PSMB6, PSMC5, PSMA4, PSMB5, PSMB3, PSMB1, VIM, ZFP36L2, PSMA7	264	62	19414	10.67485337	4.00E-03	1.34E-03	1.31E-03
GOTERM_BP_DIRECT	GO:1902036~regulation of hematopoietic stem cell differentiation	7	2.473498233	5.71E-06	PSMB6, PSMA4, PSMB5, CDK6, PSMB3, PSMB1, PSMA7	264	34	19414	15.14015152	1.24E-02	2.08E-03	2.04E-03
GOTERM_CC_DIRECT	GO:0005839~proteasome core complex	6	2.120141343	6.47E-06	PSMB6, PSMA4, PSMB5, PSMB3, PSMB1, PSMA7	272	21	20624	21.66386555	2.66E-03	4.44E-04	4.27E-04
KEGG_PATHWAY	hsa05014:Amyotrophic lateral sclerosis	21	7.4204947	6.59E-06	NOS2, HSPA5, NDUFA11, ATP5MC3, NDUFC2, COX5A, PSMA7, ATP5MC1, ACTG1, SOD1, PSMD8, PSMB6, PSMC5, TUBB2B, TUBB2A, PSMA4, PSMB5, PSMB3, PSMB1, UQCRC1, SRSF7	152	364	8465	3.212930162	1.64E-03	2.75E-04	2.60E-04
KEGG_PATHWAY	hsa05016:Huntington disease	19	6.713780919	7.80E-06	NDUFA11, ATP5MC3, NDUFC2, COX5A, PSMA7, ATP5MC1, SOD1, PSMD8, PSMB6, PSMC5, TUBB2B, TUBB2A, PSMA4, PSMB5, PSMB3, PSMB1, UQCRC1, IFT57, POLR2J	152	306	8465	3.457924837	1.95E-03	2.80E-04	2.64E-04
GOTERM_CC_DIRECT	GO:0000502~proteasome complex	8	2.826855124	1.06E-05	PSMD8, PSMB6, PSMC5, PSMA4, PSMB5, PSMB3, PSMB1, PSMA7	272	58	20624	10.45841785	4.37E-03	6.25E-04	6.01E-04
GOTERM_BP_DIRECT	GO:0036388~pre-replicative complex assembly	6	2.120141343	1.21E-05	PSMB6, PSMA4, PSMB5, PSMB3, PSMB1, PSMA7	264	23	19414	19.18379447	2.61E-02	2.76E-03	2.71E-03
GOTERM_BP_DIRECT	GO:0090263~positive regulation of canonical Wnt signaling pathway	11	3.886925795	1.37E-05	PSMB6, PSMA4, SFRP2, PSMB5, PSMB3, PSMB1, GPC3, PIN1, RSPO3, PSMA7, WLS	264	133	19414	6.082080201	2.96E-02	2.76E-03	2.71E-03
GOTERM_BP_DIRECT	GO:0006521~regulation of cellular amino acid metabolic process	6	2.120141343	1.51E-05	PSMB6, PSMA4, PSMB5, PSMB3, PSMB1, PSMA7	264	24	19414	18.3844697	3.25E-02	2.76E-03	2.71E-03
GOTERM_BP_DIRECT	GO:0002479~antigen processing and presentation of exogenous peptide antigen via MHC class I, TAP-dependent	6	2.120141343	1.87E-05	PSMB6, PSMA4, PSMB5, PSMB3, PSMB1, PSMA7	264	25	19414	17.64909091	4.01E-02	3.14E-03	3.09E-03
GOTERM_BP_DIRECT	GO:0061418~regulation of transcription from RNA polymerase II promoter in response to hypoxia	6	2.120141343	2.78E-05	PSMB6, PSMA4, PSMB5, PSMB3, PSMB1, PSMA7	264	27	19414	16.34175084	5.90E-02	3.57E-03	3.51E-03
GOTERM_MF_DIRECT	GO:0004298~threonine-type endopeptidase activity	5	1.766784452	3.51E-05	PSMB6, PSMA4, PSMB5, PSMB3, PSMB1	269	14	18945	25.15268189	1.87E-02	3.78E-03	3.72E-03
GOTERM_BP_DIRECT	GO:0031145~anaphase-promoting complex-dependent catabolic process	7	2.473498233	4.45E-05	PSMB6, PSMA4, PSMB5, PSMB3, CDC26, PSMB1, PSMA7	264	48	19414	10.72427399	9.27E-02	5.12E-03	5.03E-03
GOTERM_BP_DIRECT	GO:0010972~negative regulation of G2/M transition of mitotic cell cycle	6	2.120141343	7.64E-05	PSMB6, PSMA4, PSMB5, PSMB3, PSMB1, PSMA7	264	33	19414	13.37052342	1.54E-01	7.96E-03	7.82E-03
GOTERM_BP_DIRECT	GO:0060071~Wnt signaling pathway, planar cell polarity pathway	7	2.473498233	1.07E-04	PSMB6, PSMA4, PSMB5, PSMB3, PSMB1, GPC3, PSMA7	264	56	19414	9.192234848	0.209542618	0.009765247	0.009591107
GOTERM_BP_DIRECT	GO:0010498~proteasomal protein catabolic process	6	2.120141343	1.53E-04	PSMB6, PSMA4, PSMB5, PSMB3, PSMB1, PSMA7	264	38	19414	11.61124402	0.284438746	0.012389242	0.012168309
GOTERM_BP_DIRECT	GO:0070498~interleukin-1-mediated signaling pathway	6	2.120141343	3.45E-04	PSMB6, PSMA4, PSMB5, PSMB3, PSMB1, PSMA7	264	45	19414	9.805050505	0.529628971	0.024054028	0.023625081
GOTERM_BP_DIRECT	GO:0002223~stimulatory C-type lectin receptor signaling pathway	6	2.120141343	3.82E-04	PSMB6, PSMA4, PSMB5, PSMB3, PSMB1, PSMA7	264	46	19414	9.591897233	0.566977059	0.025346123	0.024894135
GOTERM_CC_DIRECT	GO:0019774~proteasome core complex, beta-subunit complex	4	1.413427562	4.52E-04	PSMB6, PSMB5, PSMB3, PSMB1	272	12	20624	25.2745098	0.169991396	2.07E-02	1.99E-02
GOTERM_BP_DIRECT	GO:0038095~Fc-epsilon receptor signaling pathway	6	2.120141343	4.67E-04	PSMB6, PSMA4, PSMB5, PSMB3, PSMB1, PSMA7	264	48	19414	9.192234848	0.640412323	0.030061496	0.02952542
GOTERM_BP_DIRECT	GO:0033209~tumor necrosis factor-mediated signaling pathway	7	2.473498233	6.63E-04	PSMB6, PSMA4, PSMB5, PSMB3, TMSB4X, PSMB1, PSMA7	264	78	19414	6.599553225	0.76593586	0.040305968	0.039587206
GOTERM_BP_DIRECT	GO:0038061~NIK/NF-kappaB signaling	6	2.120141343	9.55E-04	PSMB6, PSMA4, PSMB5, PSMB3, PSMB1, PSMA7	264	56	19414	7.879058442	0.876337989	5.64E-02	5.54E-02
GOTERM_BP_DIRECT	GO:0043687~post-translational protein modification	6	2.120141343	3.12E-03	PSMB6, PSMA4, PSMB5, PSMB3, PSMB1, PSMA7	264	73	19414	6.044209215	0.998920803	1.42E-01	1.39E-01
GOTERM_BP_DIRECT	GO:0031146~SCF-dependent proteasomal ubiquitin-dependent protein catabolic process	6	2.120141343	3.31E-03	PSMB6, PSMA4, PSMB5, PSMB3, PSMB1, PSMA7	264	74	19414	5.962530713	0.999288249	1.45E-01	1.42E-01
KEGG_PATHWAY	hsa05017:Spinocerebellar ataxia	9	3.180212014	3.98E-03	PSMD8, PSMB6, PSMC5, PSMA4, PSMB5, PSMB3, PSMB1, PIK3R1, PSMA7	152	143	8465	3.505014722	6.31E-01	7.13E-02	6.74E-02
GOTERM_BP_DIRECT	GO:0000209~protein polyubiquitination	8	2.826855124	2.47E-02	PSMB6, PSMA4, PSMB5, PSMB3, UBE2E3, PSMB1, PSMA7, UBE2L3	264	210	19414	2.801443001	1	0.529762444	0.520315377
GOTERM_BP_DIRECT	GO:0043161~proteasome-mediated ubiquitin-dependent protein catabolic process	8	2.826855124	2.70E-02	PSMD8, PSMB6, PSMC5, PSMA4, PSMB5, PSMB3, PSMB1, PSMA7	264	214	19414	2.749079581	1	0.537180702	0.527601348
GOTERM_BP_DIRECT	GO:0016579~protein deubiquitination	6	2.120141343	3.40E-02	PSMB6, PSMA4, PSMB5, PSMB3, PSMB1, PSMA7	264	132	19414	3.342630854	1	0.640217911	0.628801131
GOTERM_BP_DIRECT	GO:0050852~T cell receptor signaling pathway	6	2.120141343	3.89E-02	PSMB6, PSMA4, PSMB5, PSMB3, PSMB1, PSMA7	264	137	19414	3.220637027	1	0.672086027	0.660100953
GOTERM_BP_DIRECT	GO:0000165~MAPK cascade	6	2.120141343	6.28E-02	PSMB6, PSMA4, PSMB5, PSMB3, PSMB1, PSMA7	264	157	19414	2.810364794	1	0.74710112	0.733778329
GOTERM_BP_DIRECT	GO:0055085~transmembrane transport	6	2.120141343	2.65E-01	PSMB6, PSMA4, PSMB5, PSMB3, PSMB1, PSMA7	264	255	19414	1.73030303	1	1	0.982616651
Annotation Cluster 2	Enrichment Score: 2.4385337930464375
Category	Term	Count	%	PValue	Genes	List Total	Pop Hits	Pop Total	Fold Enrichment	Bonferroni	Benjamini	FDR
KEGG_PATHWAY	hsa04666:Fc gamma R-mediated phagocytosis	10	3.533568905	5.41E-05	MARCKS, MARCKSL1, MYO10, ARPC2, ARPC3, SPHK1, CFL1, ARPC5, PIK3R1, WASF1	152	97	8465	5.741318502	0.01343019	0.001696864	0.001602218
GOTERM_MF_DIRECT	GO:0051015~actin filament binding	11	3.886925795	1.62E-03	MARCKS, MARCKSL1, MYO10, ARPC2, ARPC3, CFL1, FSCN1, PLS3, TAGLN3, ARPC5, PHPT1	269	229	18945	3.382980796	0.583165618	0.087435635	0.086137889
GOTERM_CC_DIRECT	GO:0030027~lamellipodium	9	3.180212014	3.98E-03	CDH2, FAM89B, MYO10, ARPC2, ARPC3, CFL1, FSCN1, ARPC5, WASF1	272	192	20624	3.554227941	0.806609859	0.092741101	0.089139505
GOTERM_CC_DIRECT	GO:0015629~actin cytoskeleton	10	3.533568905	8.83E-03	MARCKS, ARPC2, ARPC3, CFL1, FSCN1, TSPAN5, FILIP1, TAGLN3, ARPC5, WASF1	272	266	20624	2.850508625	0.974168009	0.165453042	0.159027681
GOTERM_MF_DIRECT	GO:0003779~actin binding	8	2.826855124	2.08E-01	MARCKS, MYO10, ARPC2, ARPC3, FSCN1, CXCR4, ARPC5, WASF1	269	341	18945	1.652258283	1	1	0.986988848
Annotation Cluster 3	Enrichment Score: 1.9363572270718672
Category	Term	Count	%	PValue	Genes	List Total	Pop Hits	Pop Total	Fold Enrichment	Bonferroni	Benjamini	FDR
GOTERM_BP_DIRECT	GO:0048856~anatomical structure development	7	2.473498233	1.31E-04	TFAP2A, TFAP2B, SFRP2, NR2F1, PAX3, PAX6, NR2F2	264	58	19414	8.875261233	0.249178714	0.011016842	0.010820382
GOTERM_MF_DIRECT	GO:0003700~transcription factor activity, sequence-specific DNA binding	13	4.593639576	1.05E-01	TFAP2A, TFAP2B, HES6, ZFHX3, ZBTB16, LEF1, NR2F1, PAX3, PAX6, NR2F2, SOX10, GLI3, OTX1	269	563	18945	1.62621247	1	1	0.986988848
GOTERM_MF_DIRECT	GO:0043565~sequence-specific DNA binding	9	3.180212014	1.13E-01	TFAP2A, MTPN, TFAP2B, DMRTA2, LEF1, NR2F1, PAX3, NR2F2, CXXC5	269	342	18945	1.853355508	1	1	0.986988848
Annotation Cluster 4	Enrichment Score: 1.7382468175146195
Category	Term	Count	%	PValue	Genes	List Total	Pop Hits	Pop Total	Fold Enrichment	Bonferroni	Benjamini	FDR
GOTERM_BP_DIRECT	GO:0045747~positive regulation of Notch signaling pathway	5	1.766784452	3.17E-03	LFNG, JAG1, TSPAN5, DLL1, HES5	264	45	19414	8.170875421	0.999041197	0.14154342	0.139019326
GOTERM_BP_DIRECT	GO:0097150~neuronal stem cell population maintenance	4	1.413427562	4.03E-03	JAG1, CDH2, DLL1, HES5	264	24	19414	12.25631313	0.999854635	0.157400215	0.154593352
GOTERM_BP_DIRECT	GO:0042491~auditory receptor cell differentiation	3	1.060070671	1.71E-02	JAG1, DLL1, HES5	264	15	19414	14.70757576	1	0.419952146	0.412463287
KEGG_PATHWAY	hsa04330:Notch signaling pathway	5	1.766784452	2.44E-02	LFNG, TLE1, JAG1, DLL1, HES5	152	62	8465	4.491192699	0.997927311	0.26641689	0.251556984
GOTERM_BP_DIRECT	GO:0007219~Notch signaling pathway	5	1.766784452	7.67E-02	CDH6, JAG1, CDK6, DLL1, HES5	264	118	19414	3.116011813	1	0.81843539	0.803840521
GOTERM_CC_DIRECT	GO:0005912~adherens junction	6	2.120141343	9.09E-02	CDH6, JAG1, CDH2, ANXA2, PARK7, DLL1	272	181	20624	2.513487163	1	0.876679789	0.842633972
Annotation Cluster 5	Enrichment Score: 1.6644175478116647
Category	Term	Count	%	PValue	Genes	List Total	Pop Hits	Pop Total	Fold Enrichment	Bonferroni	Benjamini	FDR
KEGG_PATHWAY	hsa00480:Glutathione metabolism	6	2.120141343	3.36E-03	GPX4, GSTP1, ODC1, IDH2, SMS, PRDX6	152	57	8465	5.862188366	0.568487948	0.070200406	0.066284845
GOTERM_MF_DIRECT	GO:0004602~glutathione peroxidase activity	3	1.060070671	3.82E-02	GPX4, GSTP1, PRDX6	269	22	18945	9.603751267	0.999999999	0.64407552	0.634515957
GOTERM_BP_DIRECT	GO:0098869~cellular oxidant detoxification	4	1.413427562	7.91E-02	GPX4, GSTP1, PARK7, PRDX6	264	74	19414	3.975020475	1	0.820292105	0.805664125
Annotation Cluster 6	Enrichment Score: 1.610658866250364
Category	Term	Count	%	PValue	Genes	List Total	Pop Hits	Pop Total	Fold Enrichment	Bonferroni	Benjamini	FDR
GOTERM_BP_DIRECT	GO:0060070~canonical Wnt signaling pathway	10	3.533568905	1.02E-05	EDN1, EDNRA, SFRP2, WNT2B, WNT7B, LEF1, GPC3, RSPO3, DKK1, WNT4	264	102	19414	7.20959596	0.022158986	0.002755714	0.002706573
KEGG_PATHWAY	hsa05224:Breast cancer	9	3.180212014	0.004700365	JAG1, WNT2B, CDK6, WNT7B, LEF1, PIK3R1, DLL1, HES5, WNT4	152	147	8465	3.409640172	0.692063475	0.078652774	0.074265766
GOTERM_BP_DIRECT	GO:0016055~Wnt signaling pathway	9	3.180212014	0.005220646	TLE1, SFRP2, WNT2B, WNT7B, LEF1, CPE, RSPO3, WLS, WNT4	264	195	19414	3.394055944	0.999989379	0.196854371	0.193343936
KEGG_PATHWAY	hsa04916:Melanogenesis	7	2.473498233	0.009212268	EDN1, WNT2B, WNT7B, LEF1, CALM1, CALM2, WNT4	152	101	8465	3.859757686	0.901109371	0.136016425	0.128429852
GOTERM_MF_DIRECT	GO:0005109~frizzled binding	4	1.413427562	0.020091702	WNT2B, WNT7B, RSPO3, WNT4	269	41	18945	6.870976516	0.99998226	0.451226132	0.444528898
KEGG_PATHWAY	hsa05217:Basal cell carcinoma	5	1.766784452	0.025717037	WNT2B, WNT7B, LEF1, GLI3, WNT4	152	63	8465	4.419903926	0.998516536	0.268957347	0.253955742
KEGG_PATHWAY	hsa05205:Proteoglycans in cancer	9	3.180212014	0.030150628	CD63, WNT2B, COL1A2, ERBB3, WNT7B, GPC3, PIK3R1, ACTG1, WNT4	152	205	8465	2.444961489	0.999525679	0.283796008	0.267966748
KEGG_PATHWAY	hsa05225:Hepatocellular carcinoma	8	2.826855124	0.030527857	WNT2B, CDK6, WNT7B, GSTP1, LEF1, PIK3R1, ACTG1, WNT4	152	168	8465	2.651942356	0.999569638	0.283796008	0.267966748
KEGG_PATHWAY	hsa04310:Wnt signaling pathway	8	2.826855124	0.033157543	TLE1, SFRP2, WNT2B, WNT7B, LEF1, RSPO3, DKK1, WNT4	152	171	8465	2.605417051	0.999781763	0.293644433	0.277265859
KEGG_PATHWAY	hsa04150:mTOR signaling pathway	7	2.473498233	0.060137497	ATP6V1G1, WNT2B, WNT7B, SLC3A2, PIK3R1, WNT4, LAMTOR5	152	156	8465	2.498945682	0.999999815	0.449212401	0.424156729
KEGG_PATHWAY	hsa04934:Cushing syndrome	6	2.120141343	0.143422209	FH, WNT2B, CDK6, WNT7B, LEF1, WNT4	152	155	8465	2.155772496	1	0.816101621	0.770582009
KEGG_PATHWAY	hsa04390:Hippo signaling pathway	6	2.120141343	0.148936822	WNT2B, YWHAQ, WNT7B, LEF1, ACTG1, WNT4	152	157	8465	2.128310426	1	0.816101621	0.770582009
GOTERM_BP_DIRECT	GO:0045165~cell fate commitment	3	1.060070671	0.185429448	WNT2B, WNT7B, WNT4	264	58	19414	3.803683386	1	1	0.982616651
KEGG_PATHWAY	hsa05226:Gastric cancer	5	1.766784452	0.275222053	WNT2B, WNT7B, LEF1, PIK3R1, WNT4	152	149	8465	1.868818439	1	1	0.948
GOTERM_MF_DIRECT	GO:0005125~cytokine activity	5	1.766784452	0.289133895	EDN1, WNT2B, WNT7B, HMGB1, WNT4	269	192	18945	1.834049721	1	1	0.986988848
Annotation Cluster 7	Enrichment Score: 1.5868066271330408
Category	Term	Count	%	PValue	Genes	List Total	Pop Hits	Pop Total	Fold Enrichment	Bonferroni	Benjamini	FDR
GOTERM_BP_DIRECT	GO:0001975~response to amphetamine	6	2.120141343	8.86E-05	EDN1, EDNRA, CALM1, CALM2, DRD4, SOD1	264	34	19414	12.97727273	0.176266835	0.00880961	0.008652511
GOTERM_BP_DIRECT	GO:0006874~cellular calcium ion homeostasis	4	1.413427562	0.197745103	EDN1, EDNRA, CALR, DRD4	264	113	19414	2.603110754	1	1	0.982616651
KEGG_PATHWAY	hsa04080:Neuroactive ligand-receptor interaction	3	1.060070671	0.990703739	EDN1, EDNRA, DRD4	152	367	8465	0.455238061	1	1	0.990703739
Annotation Cluster 8	Enrichment Score: 1.584138474054308
Category	Term	Count	%	PValue	Genes	List Total	Pop Hits	Pop Total	Fold Enrichment	Bonferroni	Benjamini	FDR
KEGG_PATHWAY	hsa04666:Fc gamma R-mediated phagocytosis	10	3.533568905	5.41E-05	MARCKS, MARCKSL1, MYO10, ARPC2, ARPC3, SPHK1, CFL1, ARPC5, PIK3R1, WASF1	152	97	8465	5.741318502	0.01343019	0.001696864	0.001602218
KEGG_PATHWAY	hsa05100:Bacterial invasion of epithelial cells	7	2.473498233	0.002440261	ARHGAP10, ARPC2, ARPC3, ARPC5, PIK3R1, WASF1, ACTG1	152	77	8465	5.062799043	0.457089502	0.055682317	0.052576531
GOTERM_MF_DIRECT	GO:0005200~structural constituent of cytoskeleton	7	2.473498233	0.003975775	TUBB2B, TUBB2A, ARPC2, ARPC3, VIM, ARPC5, ACTG1	269	106	18945	4.650873255	0.883190872	0.154797666	0.152500113
KEGG_PATHWAY	hsa04810:Regulation of actin cytoskeleton	11	3.886925795	0.007769178	ARPC2, ARPC3, TMSB4X, CFL1, CXCR4, ITGAE, ARPC5, PIK3R1, WASF1, ACTG1, MYL12B	152	229	8465	2.675103425	0.857708692	0.121878982	0.115080951
GOTERM_CC_DIRECT	GO:0005885~Arp2/3 protein complex	3	1.060070671	0.008749394	ARPC2, ARPC3, ARPC5	272	11	20624	20.67914439	0.973233727	0.165453042	0.159027681
GOTERM_CC_DIRECT	GO:0035861~site of double-strand break	5	1.766784452	0.027770951	FH, ARPC2, PARP1, ARPC3, ARPC5	272	87	20624	4.357674104	0.999990866	0.45766528	0.439891871
KEGG_PATHWAY	hsa05132:Salmonella infection	10	3.533568905	0.033927046	TUBB2B, TUBB2A, ARPC2, ANXA2, ARPC3, LEF1, ARPC5, DYNLL1, ACTG1, MYL12B	152	249	8465	2.236577891	0.999821153	0.293644433	0.277265859
GOTERM_BP_DIRECT	GO:0034314~Arp2/3 complex-mediated actin nucleation	3	1.060070671	0.044702601	ARPC2, ARPC3, ARPC5	264	25	19414	8.824545455	1	0.686315769	0.674076941
KEGG_PATHWAY	hsa05130:Pathogenic Escherichia coli infection	8	2.826855124	0.062377869	TUBB2B, TUBB2A, MYO10, ARPC2, ARPC3, ARPC5, WASF1, ACTG1	152	197	8465	2.261554902	0.999999898	0.449212401	0.424156729
KEGG_PATHWAY	hsa05131:Shigellosis	9	3.180212014	0.07423909	UBB, ARPC2, ARPC3, UBC, ARPC5, PIK3R1, WASF1, ACTG1, MYL12B	152	247	8465	2.02921905	0.999999996	0.517611433	0.488740676
GOTERM_BP_DIRECT	GO:0030833~regulation of actin filament polymerization	3	1.060070671	0.097747799	ARPC2, ARPC3, ARPC5	264	39	19414	5.656759907	1	0.917486854	0.901125634
KEGG_PATHWAY	hsa04530:Tight junction	6	2.120141343	0.183968384	PCNA, ARPC2, ARPC3, ARPC5, ACTG1, MYL12B	152	169	8465	1.977187792	1	0.909773219	0.859028896
GOTERM_MF_DIRECT	GO:0003779~actin binding	8	2.826855124	0.208008558	MARCKS, MYO10, ARPC2, ARPC3, FSCN1, CXCR4, ARPC5, WASF1	269	341	18945	1.652258283	1	1	0.986988848
KEGG_PATHWAY	hsa05135:Yersinia infection	5	1.766784452	0.228413606	ARPC2, ARPC3, ARPC5, PIK3R1, ACTG1	152	137	8465	2.032510565	1	1	0.948
KEGG_PATHWAY	hsa04144:Endocytosis	7	2.473498233	0.290979533	SNX3, ARPC2, ARPC3, CXCR4, SNF8, ARPC5, VPS28	152	251	8465	1.553129587	1	1	0.948
Annotation Cluster 9	Enrichment Score: 1.4270698216331688
Category	Term	Count	%	PValue	Genes	List Total	Pop Hits	Pop Total	Fold Enrichment	Bonferroni	Benjamini	FDR
GOTERM_MF_DIRECT	GO:1990837~sequence-specific double-stranded DNA binding	19	6.713780919	0.001054308	TFAP2A, BARHL1, TFAP2B, HES6, EMX2, LEF1, ARX, NR2F1, PAX3, PAX6, YBX1, SOX10, GLI3, SOX3, DMRTA2, DMRTA1, LHX5, OTX1, HES5	269	559	18945	2.393779386	0.433666193	0.071033979	0.069979671
GOTERM_CC_DIRECT	GO:0000785~chromatin	26	9.187279152	0.003199623	BARHL1, PCNA, ARX, PARK7, SOX3, NRIP1, OTX1, HMGN2, HMGN3, HES5, HES4, HMGN1, TFAP2A, HES6, TFAP2B, ZFHX3, AKIRIN1, EMX2, PARP1, PAX3, PAX6, SOX10, ZFHX4, DMRTA2, DMRTA1, LHX5	272	1053	20624	1.872185911	0.732960399	0.082390304	0.07919068
GOTERM_BP_DIRECT	GO:0006357~regulation of transcription from RNA polymerase II promoter	35	12.36749117	0.018083451	BARHL1, LEF1, ARX, HMGB3, HMGB1, GLI3, MTDH, PLAGL1, NRIP1, OTX1, HES5, HES4, HMGN1, TFAP2A, HES6, TFAP2B, ZFHX3, EMX2, TSC22D1, ZBTB16, NR2F1, PAX3, PAX6, SNF8, BAZ1A, NR2F2, SOX10, ZFHX4, PIAS1, DMRTA2, TOX3, PSMC5, DMRTA1, SUB1, LHX5	264	1732	19414	1.486042585	1	0.434598993	0.426848943
GOTERM_MF_DIRECT	GO:0001227~transcriptional repressor activity, RNA polymerase II transcription regulatory region sequence-specific binding	11	3.886925795	0.021983866	TFAP2A, HES6, ZFHX3, ZBTB16, PLAGL1, LEF1, ARX, NR2F1, PAX6, FEZF2, HES5	269	337	18945	2.298820778	0.999993741	0.455742458	0.448978192
GOTERM_MF_DIRECT	GO:0000978~RNA polymerase II core promoter proximal region sequence-specific DNA binding	25	8.833922261	0.062874916	LEF1, ARX, GLI3, SOX3, PLAGL1, NRIP1, OTX1, FEZF2, HES5, HES4, TFAP2A, HES6, TFAP2B, ZFHX3, EMX2, ZBTB16, NR2F1, PAX3, PAX6, NR2F2, SOX10, ZFHX4, DMRTA2, DMRTA1, SUB1	269	1217	18945	1.446744234	1	0.830248913	0.817926109
GOTERM_MF_DIRECT	GO:0003700~transcription factor activity, sequence-specific DNA binding	13	4.593639576	0.104501973	TFAP2A, TFAP2B, HES6, ZFHX3, ZBTB16, LEF1, NR2F1, PAX3, PAX6, NR2F2, SOX10, GLI3, OTX1	269	563	18945	1.62621247	1	1	0.986988848
GOTERM_MF_DIRECT	GO:0001228~transcriptional activator activity, RNA polymerase II transcription regulatory region sequence-specific binding	11	3.886925795	0.141057746	TFAP2A, BARHL1, TFAP2B, ZBTB16, PLAGL1, LEF1, ARX, PAX6, OTX1, FEZF2, SOX10	269	477	18945	1.62411447	1	1	0.986988848
GOTERM_MF_DIRECT	GO:0000977~RNA polymerase II regulatory region sequence-specific DNA binding	8	2.826855124	0.255694488	TFAP2A, BARHL1, TFAP2B, PLAGL1, LEF1, ARX, LHX5, GLI3	269	363	18945	1.552121417	1	1	0.986988848
GOTERM_MF_DIRECT	GO:0000981~RNA polymerase II transcription factor activity, sequence-specific DNA binding	20	7.067137809	0.45102411	TFAP2A, BARHL1, TFAP2B, HES6, EMX2, ZFHX3, LEF1, ARX, PAX3, PAX6, ZFHX4, SOX10, GLI3, SOX3, DMRTA2, DMRTA1, LHX5, OTX1, HES5, HES4	269	1283	18945	1.097856731	1	1	0.986988848
Annotation Cluster 10	Enrichment Score: 1.4070278149370221
Category	Term	Count	%	PValue	Genes	List Total	Pop Hits	Pop Total	Fold Enrichment	Bonferroni	Benjamini	FDR
GOTERM_MF_DIRECT	GO:0005504~fatty acid binding	4	1.413427562	0.015259811	CRABP2, FABP5, GSTP1, RBP1	269	37	18945	7.613784789	0.999748594	0.391668476	0.385855215
GOTERM_MF_DIRECT	GO:0008289~lipid binding	7	2.473498233	0.059909096	CRABP2, FABP5, SPHK1, RBP1, ATP5MC3, SNF8, ATP5MC1	269	196	18945	2.515268189	1	0.830248913	0.817926109
GOTERM_BP_DIRECT	GO:0015908~fatty acid transport	3	1.060070671	0.065746804	CRABP2, FABP5, RBP1	264	31	19414	7.116568915	1	0.74710112	0.733778329
Annotation Cluster 11	Enrichment Score: 1.289926025194161
Category	Term	Count	%	PValue	Genes	List Total	Pop Hits	Pop Total	Fold Enrichment	Bonferroni	Benjamini	FDR
GOTERM_MF_DIRECT	GO:0009055~electron carrier activity	5	1.766784452	0.014960895	AKR7A2, ALDH2, AKR1B1, PHGDH, COX5A	269	67	18945	5.255784276	0.999703912	0.391668476	0.385855215
GOTERM_BP_DIRECT	GO:0022900~electron transport chain	4	1.413427562	0.042101411	AKR7A2, ALDH2, AKR1B1, PHGDH	264	57	19414	5.160552897	1	0.672086027	0.660100953
GOTERM_BP_DIRECT	GO:0005975~carbohydrate metabolic process	5	1.766784452	0.214273119	AKR7A2, ALDH2, IDH2, AKR1B1, SLC3A2	264	175	19414	2.101082251	1	1	0.982616651
Annotation Cluster 12	Enrichment Score: 1.0795480131669435
Category	Term	Count	%	PValue	Genes	List Total	Pop Hits	Pop Total	Fold Enrichment	Bonferroni	Benjamini	FDR
GOTERM_BP_DIRECT	GO:0001975~response to amphetamine	6	2.120141343	8.86E-05	EDN1, EDNRA, CALM1, CALM2, DRD4, SOD1	264	34	19414	12.97727273	0.176266835	0.00880961	0.008652511
GOTERM_BP_DIRECT	GO:0002027~regulation of heart rate	4	1.413427562	0.011685223	EDNRA, SEMA3A, CALM1, CALM2	264	35	19414	8.404329004	1	0.340741089	0.334664773
GOTERM_BP_DIRECT	GO:0019722~calcium-mediated signaling	5	1.766784452	0.036435577	EDN1, SPHK1, CXCR4, CALM1, CALM2	264	92	19414	3.996623847	1	0.664038396	0.652196833
GOTERM_BP_DIRECT	GO:0007190~activation of adenylate cyclase activity	3	1.060070671	0.089385873	EDNRA, CALM1, CALM2	264	37	19414	5.962530713	1	0.869775838	0.854265432
KEGG_PATHWAY	hsa04924:Renin secretion	4	1.413427562	0.125006372	EDN1, EDNRA, CALM1, CALM2	152	69	8465	3.228451564	1	0.747061889	0.705393099
KEGG_PATHWAY	hsa04020:Calcium signaling pathway	7	2.473498233	0.297198983	EDNRA, ERBB3, NOS2, SPHK1, CXCR4, CALM1, CALM2	152	253	8465	1.540851883	1	1	0.948
KEGG_PATHWAY	hsa04024:cAMP signaling pathway	6	2.120141343	0.373813083	EDN1, EDNRA, PIK3R1, CALM1, CALM2, GLI3	152	225	8465	1.485087719	1	1	0.948
KEGG_PATHWAY	hsa04270:Vascular smooth muscle contraction	4	1.413427562	0.429458922	EDN1, EDNRA, CALM1, CALM2	152	134	8465	1.662411626	1	1	0.948
KEGG_PATHWAY	hsa04022:cGMP-PKG signaling pathway	3	1.060070671	0.803337508	EDNRA, CALM1, CALM2	152	167	8465	1.000433344	1	1	0.948
GOTERM_BP_DIRECT	GO:0007186~G-protein coupled receptor signaling pathway	7	2.473498233	0.991069528	EDN1, EDNRA, GNG5, GNB4, CXCR4, CALM1, CALM2	264	961	19414	0.535655725	1	1	0.991069528
Annotation Cluster 13	Enrichment Score: 1.0701689890988617
Category	Term	Count	%	PValue	Genes	List Total	Pop Hits	Pop Total	Fold Enrichment	Bonferroni	Benjamini	FDR
KEGG_PATHWAY	hsa00190:Oxidative phosphorylation	8	2.826855124	0.009963292	ATP6V0B, ATP6V1G1, NDUFA11, UQCRC1, ATP5MC3, NDUFC2, COX5A, ATP5MC1	152	134	8465	3.324823252	0.918186615	0.13893257	0.131183343
KEGG_PATHWAY	hsa05415:Diabetic cardiomyopathy	9	3.180212014	0.028668045	COL1A2, NDUFA11, PARP1, UQCRC1, ATP5MC3, NDUFC2, PIK3R1, COX5A, ATP5MC1	152	203	8465	2.46904978	0.999305105	0.283796008	0.267966748
GOTERM_BP_DIRECT	GO:1902600~hydrogen ion transmembrane transport	6	2.120141343	0.044220447	ATP6V0B, ATP6V1G1, UQCRC1, ATP5MC3, COX5A, ATP5MC1	264	142	19414	3.107234315	1	0.686315769	0.674076941
GOTERM_BP_DIRECT	GO:0009060~aerobic respiration	4	1.413427562	0.064821613	NDUFA11, BLOC1S1, UQCRC1, NDUFC2	264	68	19414	4.325757576	1	0.74710112	0.733778329
GOTERM_MF_DIRECT	GO:0015078~hydrogen ion transmembrane transporter activity	3	1.060070671	0.087483578	ATP6V0B, ATP5MC3, ATP5MC1	269	35	18945	6.036643654	1	0.982367675	0.967787079
KEGG_PATHWAY	hsa05208:Chemical carcinogenesis - reactive oxygen species	8	2.826855124	0.103702259	NDUFA11, UQCRC1, ATP5MC3, NDUFC2, PIK3R1, COX5A, ATP5MC1, SOD1	152	223	8465	1.997875856	1	0.657389902	0.620722736
KEGG_PATHWAY	hsa04714:Thermogenesis	7	2.473498233	0.233598548	NDUFA11, UQCRC1, ATP5MC3, NDUFC2, COX5A, ATP5MC1, ACTG1	152	232	8465	1.680325544	1	1	0.948
KEGG_PATHWAY	hsa04932:Non-alcoholic fatty liver disease	5	1.766784452	0.29931162	NDUFA11, UQCRC1, NDUFC2, PIK3R1, COX5A	152	155	8465	1.79647708	1	1	0.948
GOTERM_CC_DIRECT	GO:0005743~mitochondrial inner membrane	8	2.826855124	0.449807554	MRPL40, NDUFA11, UQCRC1, ATP5MC3, NDUFC2, TYMS, COX5A, ATP5MC1	272	483	20624	1.255876264	1	1	0.96350365
Annotation Cluster 14	Enrichment Score: 0.9888034079413192
Category	Term	Count	%	PValue	Genes	List Total	Pop Hits	Pop Total	Fold Enrichment	Bonferroni	Benjamini	FDR
GOTERM_MF_DIRECT	GO:0051087~chaperone binding	6	2.120141343	0.01939531	DNAJA1, DNAJC1, HSPA5, DNAJC9, CALR, SOD1	269	109	18945	3.876743631	0.999973984	0.451226132	0.444528898
KEGG_PATHWAY	hsa04141:Protein processing in endoplasmic reticulum	6	2.120141343	0.199396911	DNAJA1, DNAJC1, HSPA5, DAD1, CALR, CKAP4	152	174	8465	1.920372051	1	0.962473549	0.908789765
GOTERM_MF_DIRECT	GO:0051082~unfolded protein binding	4	1.413427562	0.279366688	DNAJA1, HSPA5, CALR, PPIB	269	130	18945	2.167000286	1	1	0.986988848
Annotation Cluster 15	Enrichment Score: 0.9718321800815886
Category	Term	Count	%	PValue	Genes	List Total	Pop Hits	Pop Total	Fold Enrichment	Bonferroni	Benjamini	FDR
GOTERM_BP_DIRECT	GO:0019722~calcium-mediated signaling	5	1.766784452	0.036435577	EDN1, SPHK1, CXCR4, CALM1, CALM2	264	92	19414	3.996623847	1	0.664038396	0.652196833
KEGG_PATHWAY	hsa04371:Apelin signaling pathway	7	2.473498233	0.037848252	JAG1, GNG5, NOS2, SPHK1, GNB4, CALM1, CALM2	152	139	8465	2.804572132	0.999935302	0.306448748	0.289355989
GOTERM_BP_DIRECT	GO:0010800~positive regulation of peptidyl-threonine phosphorylation	3	1.060070671	0.058415263	SPHK1, CALM1, CALM2	264	29	19414	7.607366771	1	0.742756858	0.729511536
KEGG_PATHWAY	hsa05133:Pertussis	4	1.413427562	0.153800641	NOS2, CFL1, CALM1, CALM2	152	76	8465	2.931094183	1	0.821360872	0.775547915
KEGG_PATHWAY	hsa04020:Calcium signaling pathway	7	2.473498233	0.297198983	EDNRA, ERBB3, NOS2, SPHK1, CXCR4, CALM1, CALM2	152	253	8465	1.540851883	1	1	0.948
KEGG_PATHWAY	hsa05152:Tuberculosis	5	1.766784452	0.400777787	ATP6V0B, NOS2, SPHK1, CALM1, CALM2	152	180	8465	1.546966374	1	1	0.948
Annotation Cluster 16	Enrichment Score: 0.8092541034475973
Category	Term	Count	%	PValue	Genes	List Total	Pop Hits	Pop Total	Fold Enrichment	Bonferroni	Benjamini	FDR
GOTERM_MF_DIRECT	GO:0047485~protein N-terminus binding	5	1.766784452	0.06548063	YWHAQ, PARP1, SNF8, CALM1, CALM2	269	107	18945	3.291005107	1	0.830248913	0.817926109
GOTERM_MF_DIRECT	GO:0044325~ion channel binding	5	1.766784452	0.13737785	TCAF1, YWHAQ, CALM1, PHPT1, CALM2	269	140	18945	2.515268189	1	1	0.986988848
KEGG_PATHWAY	hsa04114:Oocyte meiosis	4	1.413427562	0.415152947	YWHAQ, CDC26, CALM1, CALM2	152	131	8465	1.700482121	1	1	0.948
Annotation Cluster 17	Enrichment Score: 0.7711253994391136
Category	Term	Count	%	PValue	Genes	List Total	Pop Hits	Pop Total	Fold Enrichment	Bonferroni	Benjamini	FDR
GOTERM_BP_DIRECT	GO:1900242~regulation of synaptic vesicle endocytosis	3	1.060070671	0.017089959	CALM1, CALM2, ACTG1	264	15	19414	14.70757576	1	0.419952146	0.412463287
KEGG_PATHWAY	hsa05418:Fluid shear stress and atherosclerosis	7	2.473498233	0.037848252	EDN1, SUMO3, GSTP1, PIK3R1, CALM1, CALM2, ACTG1	152	139	8465	2.804572132	0.999935302	0.306448748	0.289355989
GOTERM_BP_DIRECT	GO:0051592~response to calcium ion	3	1.060070671	0.166043905	CALM1, CALM2, ACTG1	264	54	19414	4.08543771	1	1	0.982616651
KEGG_PATHWAY	hsa04971:Gastric acid secretion	3	1.060070671	0.394431908	CALM1, CALM2, ACTG1	152	76	8465	2.198320637	1	1	0.948
KEGG_PATHWAY	hsa04015:Rap1 signaling pathway	4	1.413427562	0.728486019	PIK3R1, CALM1, CALM2, ACTG1	152	210	8465	1.060776942	1	1	0.948
KEGG_PATHWAY	hsa04921:Oxytocin signaling pathway	3	1.060070671	0.765322625	CALM1, CALM2, ACTG1	152	154	8465	1.084885509	1	1	0.948
Annotation Cluster 18	Enrichment Score: 0.6637322241891651
Category	Term	Count	%	PValue	Genes	List Total	Pop Hits	Pop Total	Fold Enrichment	Bonferroni	Benjamini	FDR
KEGG_PATHWAY	hsa05167:Kaposi sarcoma-associated herpesvirus infection	9	3.180212014	0.022620539	CDK6, UBB, GNG5, UBC, LEF1, GNB4, PIK3R1, CALM1, CALM2	152	194	8465	2.583593326	0.996720541	0.258079781	0.243684893
KEGG_PATHWAY	hsa04371:Apelin signaling pathway	7	2.473498233	0.037848252	JAG1, GNG5, NOS2, SPHK1, GNB4, CALM1, CALM2	152	139	8465	2.804572132	0.999935302	0.306448748	0.289355989
KEGG_PATHWAY	hsa04926:Relaxin signaling pathway	6	2.120141343	0.08055639	EDN1, COL1A2, GNG5, NOS2, GNB4, PIK3R1	152	129	8465	2.590269278	0.999999999	0.546477135	0.515996339
KEGG_PATHWAY	hsa05170:Human immunodeficiency virus 1 infection	8	2.826855124	0.084729783	GNG5, CFL1, GNB4, CXCR4, CALR, PIK3R1, CALM1, CALM2	152	212	8465	2.101539225	1	0.559662511	0.528446276
KEGG_PATHWAY	hsa05163:Human cytomegalovirus infection	8	2.826855124	0.107382414	CDK6, GNG5, GNB4, CXCR4, CALR, PIK3R1, CALM1, CALM2	152	225	8465	1.980116959	1	0.657389902	0.620722736
KEGG_PATHWAY	hsa04728:Dopaminergic synapse	5	1.766784452	0.209548369	GNG5, GNB4, CALM1, CALM2, DRD4	152	132	8465	2.109499601	1	0.974011865	0.91968451
KEGG_PATHWAY	hsa04713:Circadian entrainment	4	1.413427562	0.249693712	GNG5, GNB4, CALM1, CALM2	152	97	8465	2.296527401	1	1	0.948
KEGG_PATHWAY	hsa04151:PI3K-Akt signaling pathway	8	2.826855124	0.445568596	COL2A1, CDK6, COL1A2, ERBB3, GNG5, YWHAQ, GNB4, PIK3R1	152	354	8465	1.258548915	1	1	0.948
KEGG_PATHWAY	hsa04725:Cholinergic synapse	3	1.060070671	0.602501627	GNG5, GNB4, PIK3R1	152	113	8465	1.478516535	1	1	0.948
KEGG_PATHWAY	hsa04014:Ras signaling pathway	5	1.766784452	0.611563349	GNG5, GNB4, PIK3R1, CALM1, CALM2	152	236	8465	1.179889607	1	1	0.948
KEGG_PATHWAY	hsa05034:Alcoholism	4	1.413427562	0.656585996	GNG5, GNB4, CALM1, CALM2	152	188	8465	1.184910414	1	1	0.948
KEGG_PATHWAY	hsa04062:Chemokine signaling pathway	4	1.413427562	0.670596356	GNG5, GNB4, CXCR4, PIK3R1	152	192	8465	1.160224781	1	1	0.948
GOTERM_BP_DIRECT	GO:0007186~G-protein coupled receptor signaling pathway	7	2.473498233	0.991069528	EDN1, EDNRA, GNG5, GNB4, CXCR4, CALM1, CALM2	264	961	19414	0.535655725	1	1	0.991069528
Annotation Cluster 19	Enrichment Score: 0.5684093035694616
Category	Term	Count	%	PValue	Genes	List Total	Pop Hits	Pop Total	Fold Enrichment	Bonferroni	Benjamini	FDR
GOTERM_MF_DIRECT	GO:0043548~phosphatidylinositol 3-kinase binding	3	1.060070671	0.029099056	PIK3R1, CALM1, CALM2	269	19	18945	11.12013305	0.999999878	0.540841068	0.532813742
KEGG_PATHWAY	hsa05418:Fluid shear stress and atherosclerosis	7	2.473498233	0.037848252	EDN1, SUMO3, GSTP1, PIK3R1, CALM1, CALM2, ACTG1	152	139	8465	2.804572132	0.999935302	0.306448748	0.289355989
KEGG_PATHWAY	hsa05170:Human immunodeficiency virus 1 infection	8	2.826855124	0.084729783	GNG5, CFL1, GNB4, CXCR4, CALR, PIK3R1, CALM1, CALM2	152	212	8465	2.101539225	1	0.559662511	0.528446276
KEGG_PATHWAY	hsa05163:Human cytomegalovirus infection	8	2.826855124	0.107382414	CDK6, GNG5, GNB4, CXCR4, CALR, PIK3R1, CALM1, CALM2	152	225	8465	1.980116959	1	0.657389902	0.620722736
KEGG_PATHWAY	hsa05214:Glioma	4	1.413427562	0.14956444	CDK6, PIK3R1, CALM1, CALM2	152	75	8465	2.970175439	1	0.816101621	0.770582009
GOTERM_MF_DIRECT	GO:0016301~kinase activity	6	2.120141343	0.22498876	DTYMK, PKM, CKB, PIK3R1, CALM1, CALM2	269	229	18945	1.845262252	1	1	0.986988848
KEGG_PATHWAY	hsa04218:Cellular senescence	5	1.766784452	0.303287492	CDK6, PIK3R1, CALM1, CALM2, ZFP36L2	152	156	8465	1.784961201	1	1	0.948
KEGG_PATHWAY	hsa04722:Neurotrophin signaling pathway	4	1.413427562	0.356996541	BEX3, PIK3R1, CALM1, CALM2	152	119	8465	1.87195931	1	1	0.948
KEGG_PATHWAY	hsa04024:cAMP signaling pathway	6	2.120141343	0.373813083	EDN1, EDNRA, PIK3R1, CALM1, CALM2, GLI3	152	225	8465	1.485087719	1	1	0.948
KEGG_PATHWAY	hsa04915:Estrogen signaling pathway	4	1.413427562	0.448339442	KRT10, PIK3R1, CALM1, CALM2	152	138	8465	1.614225782	1	1	0.948
KEGG_PATHWAY	hsa04070:Phosphatidylinositol signaling system	3	1.060070671	0.519393511	PIK3R1, CALM1, CALM2	152	97	8465	1.722395551	1	1	0.948
KEGG_PATHWAY	hsa04750:Inflammatory mediator regulation of TRP channels	3	1.060070671	0.52491221	PIK3R1, CALM1, CALM2	152	98	8465	1.704820086	1	1	0.948
KEGG_PATHWAY	hsa04625:C-type lectin receptor signaling pathway	3	1.060070671	0.557126021	PIK3R1, CALM1, CALM2	152	104	8465	1.606465081	1	1	0.948
KEGG_PATHWAY	hsa04014:Ras signaling pathway	5	1.766784452	0.611563349	GNG5, GNB4, PIK3R1, CALM1, CALM2	152	236	8465	1.179889607	1	1	0.948
KEGG_PATHWAY	hsa04910:Insulin signaling pathway	3	1.060070671	0.706216532	PIK3R1, CALM1, CALM2	152	137	8465	1.219506339	1	1	0.948
KEGG_PATHWAY	hsa04015:Rap1 signaling pathway	4	1.413427562	0.728486019	PIK3R1, CALM1, CALM2, ACTG1	152	210	8465	1.060776942	1	1	0.948
KEGG_PATHWAY	hsa05417:Lipid and atherosclerosis	4	1.413427562	0.743090233	HSPA5, PIK3R1, CALM1, CALM2	152	215	8465	1.036107711	1	1	0.948
Annotation Cluster 20	Enrichment Score: 0.5492302861443216
Category	Term	Count	%	PValue	Genes	List Total	Pop Hits	Pop Total	Fold Enrichment	Bonferroni	Benjamini	FDR
GOTERM_BP_DIRECT	GO:0007017~microtubule-based process	3	1.060070671	0.069521774	TUBB2B, TUBB2A, DYNLL1	264	32	19414	6.894176136	1	0.766192677	0.752529433
KEGG_PATHWAY	hsa04814:Motor proteins	6	2.120141343	0.261579788	TUBB2B, TUBB2A, MYO10, DYNLL1, ACTG1, MYL12B	152	193	8465	1.73131988	1	1	0.948
GOTERM_CC_DIRECT	GO:0072686~mitotic spindle	3	1.060070671	0.562799858	TUBB2B, TUBB2A, DYNLL1	272	143	20624	1.590703414	1	1	0.96350365
GOTERM_CC_DIRECT	GO:0005874~microtubule	5	1.766784452	0.620868819	TUBB2B, TUBB2A, NAV1, DYNLL1, CDK5RAP3	272	325	20624	1.166515837	1	1	0.96350365
Annotation Cluster 21	Enrichment Score: 0.45799401411466906
Category	Term	Count	%	PValue	Genes	List Total	Pop Hits	Pop Total	Fold Enrichment	Bonferroni	Benjamini	FDR
GOTERM_BP_DIRECT	GO:0006376~mRNA splice site selection	3	1.060070671	0.032412585	PUF60, SRSF5, SRSF9	264	21	19414	10.50541126	1	0.616402811	0.605410717
GOTERM_BP_DIRECT	GO:0006397~mRNA processing	5	1.766784452	0.379919761	PUF60, YBX1, SRSF5, SRSF7, SRSF9	264	230	19414	1.598649539	1	1	0.982616651
GOTERM_BP_DIRECT	GO:0000398~mRNA splicing, via spliceosome	4	1.413427562	0.499102735	SRSF5, SRSF7, SNRPB, SRSF9	264	196	19414	1.500773036	1	1	0.982616651
GOTERM_BP_DIRECT	GO:0008380~RNA splicing	4	1.413427562	0.542400262	PUF60, YBX1, SRSF7, SNRPB	264	209	19414	1.407423517	1	1	0.982616651
KEGG_PATHWAY	hsa03040:Spliceosome	5	1.766784452	0.544740448	PUF60, SRSF5, SRSF7, SNRPB, SRSF9	152	217	8465	1.283197914	1	1	0.948
KEGG_PATHWAY	hsa05168:Herpes simplex virus 1 infection	5	1.766784452	0.983854554	CALR, SRSF5, PIK3R1, SRSF7, SRSF9	152	512	8465	0.543855366	1	1	0.983854554
Annotation Cluster 22	Enrichment Score: 0.4016238826482925
Category	Term	Count	%	PValue	Genes	List Total	Pop Hits	Pop Total	Fold Enrichment	Bonferroni	Benjamini	FDR
KEGG_PATHWAY	hsa04670:Leukocyte transendothelial migration	4	1.413427562	0.332503815	CXCR4, PIK3R1, ACTG1, MYL12B	152	114	8465	1.954062789	1	1	0.948
KEGG_PATHWAY	hsa04611:Platelet activation	4	1.413427562	0.381374731	COL1A2, PIK3R1, ACTG1, MYL12B	152	124	8465	1.79647708	1	1	0.948
KEGG_PATHWAY	hsa04510:Focal adhesion	5	1.766784452	0.492016657	COL2A1, COL1A2, PIK3R1, ACTG1, MYL12B	152	203	8465	1.371694322	1	1	0.948
